# Cigarette Smoke Activates NOTCH3 to Promote Goblet Cell Differentiation in Human Airway Epithelial Cells

**DOI:** 10.1101/2020.07.09.195818

**Authors:** Manish Bodas, Andrew R. Moore, Bharathiraja Subramaniyan, Constantin Georgescu, Jonathan D. Wren, Willard M. Freeman, Brent R. Brown, Jordan P. Metcalf, Matthew S. Walters

## Abstract

Chronic obstructive pulmonary disease (COPD) is the 3rd leading cause of death in the United States and is primarily caused by cigarette smoking. Increased numbers of mucus-producing secretory (“goblet”) cells defined as goblet cell metaplasia or hyperplasia (GCMH), contributes significantly to COPD pathophysiology. The objective of this study was to determine whether NOTCH signaling regulates goblet cell differentiation in response to cigarette smoke. Primary human bronchial epithelial cells (HBECs) from nonsmokers and COPD smokers were differentiated *in vitro* on air-liquid interface and exposed to cigarette smoke extract (CSE) for 7 days. NOTCH signaling activity was modulated using (1) the NOTCH/γ-secretase inhibitor Dibenzazepine (DBZ), (2) lentiviral over-expression of the NOTCH3-intracellular domain (NICD3) or (3) NOTCH3-specific siRNA. Cell differentiation and response to CSE were evaluated by qPCR, Western blotting, immunostaining and RNA-Seq. We found that CSE exposure of nonsmoker airway epithelium induced goblet cell differentiation characteristic of GCMH. Treatment with DBZ suppressed CSE-dependent induction of goblet cell differentiation. Furthermore, CSE induced NOTCH3 activation, as revealed by increased NOTCH3 nuclear localization and elevated NICD3 protein levels. Over-expression of NICD3 increased the expression of goblet cell associated genes SPDEF and MUC5AC, whereas NOTCH3 knockdown suppressed CSE-mediated induction of SPDEF and MUC5AC. Finally, CSE exposure of COPD airway epithelium induced goblet cell differentiation in a NOTCH3-dependent manner. These results identify NOTCH3 activation as one of the important mechanisms by which cigarette smoke induces goblet cell differentiation, thus providing a novel potential strategy to control GCMH-related pathologies in smokers and patients with COPD.
