## Supplemental File E1 for "Cigarette Smoke Activates NOTCH3 to Promote Goblet Cell Differentiation in Human Airway Epithelial Cells"

### Sheet: Manuscript details
Title:	Cigarette Smoke Activates NOTCH3 to Promote Goblet Cell Differentiation in Human Airway Epithelial Cells
Authors:	Manish Bodas1, Andrew R. Moore1, Bharathiraja Subramaniyan1, Constantin Georgescu2, Jonathan D. Wren2, Willard M. Freeman2, Brent R. Brown1, Jordan P. Metcalf1, and Matthew S. Walters1#
Affiliations:	1Department of Medicine, Section of Pulmonary, Critical Care & Sleep Medicine, University of Oklahoma Health Sciences Center
	2Genes & Human Disease Research Program, Oklahoma Medical Research Foundation
#Correspondence:	Dr. Matthew S Walters
	Assistant Professor
	800 N. Research Parkway Building 800, 4th Floor, Rm 410
	Oklahoma City, OK 73104
	Office: 405-271-3803 (on campus 13803)
	Email: Matthew-S-Walters@ouhsc.edu

### Sheet: 273 genes (CSEvsUnt, NS cells) 
Gene ID	log2_FC (CSE vs Unt)	q_value	Locus	Strand	Refseq	Gene Name
ACTN1	-0.69	0.00863	chr14:68874122-68979366	-	NM_001130005	actinin alpha 1 [Source:HGNC Symbol;Acc:HGNC:163]
ADH1C	0.98	0.00489	chr4:99336491-99353045	-	NM_000669	alcohol dehydrogenase 1C (class I), gamma polypeptide [Source:HGNC Symbol;Acc:HGNC:251]
ADH7	1.69	0.0235	chr4:99412260-99435510	-	NM_000673	alcohol dehydrogenase 7 (class IV), mu or sigma polypeptide [Source:HGNC Symbol;Acc:HGNC:256]
ADIRF	0.81	0.021	chr10:86968430-87010203	+	NM_006829	adipogenesis regulatory factor [Source:HGNC Symbol;Acc:HGNC:24043]
ADM	-0.89	0.00489	chr11:10304979-10307402	+	NM_001124	adrenomedullin [Source:HGNC Symbol;Acc:HGNC:259]
AHNAK2	-0.71	0.0184	chr14:104937253-104978357	-	NM_138420	AHNAK nucleoprotein 2 [Source:HGNC Symbol;Acc:HGNC:20125]
AK4	-0.63	0.0184	chr1:65147548-65232145	+	NM_203464	adenylate kinase 4 [Source:HGNC Symbol;Acc:HGNC:363]
ALDH1A3	0.99	0.00489	chr15:100879691-100916625	+	NM_000693	aldehyde dehydrogenase 1 family member A3 [Source:HGNC Symbol;Acc:HGNC:409]
ALDH3A1	3.33	0.00489	chr17:19737984-19748433	-	NM_000691	aldehyde dehydrogenase 3 family member A1 [Source:HGNC Symbol;Acc:HGNC:405]
ALDH3B2	1.05	0.026	chr11:67662161-67681214	-	NM_001031615	aldehyde dehydrogenase 3 family member B2 [Source:HGNC Symbol;Acc:HGNC:411]
ANKRD1	-1.83	0.00489	chr10:90912099-90921275	-	NM_014391	ankyrin repeat domain 1 [Source:HGNC Symbol;Acc:HGNC:15819]
ANKRD36C	0.75	0.021	chr2:95849547-95992320	-	NM_001310154	ankyrin repeat domain 36C [Source:HGNC Symbol;Acc:HGNC:32946]
ANXA10	1.07	0.0235	chr4:168092536-168187742	+	NM_007193	annexin A10 [Source:HGNC Symbol;Acc:HGNC:534]
ANXA4	-0.64	0.0354	chr2:69741994-69826464	+	NM_001153	annexin A4 [Source:HGNC Symbol;Acc:HGNC:542]
APOE	-2.4	0.00489	chr19:44905748-44909395	+	NM_000041	apolipoprotein E [Source:HGNC Symbol;Acc:HGNC:613]
AQP5	2.01	0.00489	chr12:49950740-49965682	+	NM_001651	aquaporin 5 [Source:HGNC Symbol;Acc:HGNC:638]
AREG	0.89	0.00489	chr4:74445097-74455009	+	NM_001657	amphiregulin [Source:HGNC Symbol;Acc:HGNC:651]
ATP12A	1.22	0.00489	chr13:24680410-24711785	+	NM_001185085	ATPase H+/K+ transporting non-gastric alpha2 subunit [Source:HGNC Symbol;Acc:HGNC:13816]
AXL	-1.11	0.0455	chr19:41219198-41261767	+	NM_021913	AXL receptor tyrosine kinase [Source:HGNC Symbol;Acc:HGNC:905]
B3GNT6	1.73	0.00489	chr11:77034340-77041958	+	NM_138706	UDP-GlcNAc:betaGal beta-1,3-N-acetylglucosaminyltransferase 6 [Source:HGNC Symbol;Acc:HGNC:24141]
BBOX1	-1.54	0.00489	chr11:27040961-27220113	+	NM_003986	gamma-butyrobetaine hydroxylase 1 [Source:HGNC Symbol;Acc:HGNC:964]
BCAR3	-0.79	0.0396	chr1:93561740-93847150	-	NM_001308251	BCAR3 adaptor protein, NSP family member [Source:HGNC Symbol;Acc:HGNC:973]
BCAS1	1.4	0.00489	chr20:53943539-54070765	-	NM_003657	breast carcinoma amplified sequence 1 [Source:HGNC Symbol;Acc:HGNC:974]
BNIP3	-0.94	0.00489	chr10:131967682-131982013	-	NM_004052	BCL2 interacting protein 3 [Source:HGNC Symbol;Acc:HGNC:1084]
BPIFA2	1.02	0.00489	chr20:33168153-33181417	+	NM_080574	BPI fold containing family A member 2 [Source:HGNC Symbol;Acc:HGNC:16203]
BTG2	-0.91	0.00863	chr1:203305535-203309601	+	NM_006763	BTG anti-proliferation factor 2 [Source:HGNC Symbol;Acc:HGNC:1131]
C1R	-1.04	0.0476	chr12:7080210-7092447	-	NM_001733	complement C1r [Source:HGNC Symbol;Acc:HGNC:1246]
C9orf152	0.85	0.021	chr9:110199565-110208133	-	NM_001012993	chromosome 9 open reading frame 152 [Source:HGNC Symbol;Acc:HGNC:31455]
CALD1	-0.99	0.00489	chr7:134779412-134970729	+	NM_033157	caldesmon 1 [Source:HGNC Symbol;Acc:HGNC:1441]
CAVIN1	-0.98	0.00489	chr17:42402448-42423320	-	NM_012232	caveolae associated protein 1 [Source:HGNC Symbol;Acc:HGNC:9688]
CCL22	2.5	0.0235	chr16:57358782-57366190	+	NM_002990	C-C motif chemokine ligand 22 [Source:HGNC Symbol;Acc:HGNC:10621]
CD109	-0.69	0.0434	chr6:73693902-73828317	+	NM_133493	CD109 molecule [Source:HGNC Symbol;Acc:HGNC:21685]
CDC42EP5	1.07	0.0307	chr19:54465024-54473290	-	NM_145057	CDC42 effector protein 5 [Source:HGNC Symbol;Acc:HGNC:17408]
CDH2	-1.34	0.0121	chr18:27950962-28177446	-	NM_001792	cadherin 2 [Source:HGNC Symbol;Acc:HGNC:1759]
CDH6	-0.84	0.00489	chr5:31193654-31329146	+	NM_004932	cadherin 6 [Source:HGNC Symbol;Acc:HGNC:1765]
CDK5RAP2	0.72	0.0121	chr9:120388868-120580170	-	NM_001011649	CDK5 regulatory subunit associated protein 2 [Source:HGNC Symbol;Acc:HGNC:18672]
CDKN1A	-0.67	0.021	chr6:36676459-36687339	+	NM_001220777	cyclin dependent kinase inhibitor 1A [Source:HGNC Symbol;Acc:HGNC:1784]
CDKN2B	-0.67	0.0235	chr9:21994790-22121094	-	NM_004936	cyclin dependent kinase inhibitor 2B [Source:HGNC Symbol;Acc:HGNC:1788]
CEACAM5	1.58	0.00489	chr19:41708584-41730421	+	NM_004363	carcinoembryonic antigen related cell adhesion molecule 5 [Source:HGNC Symbol;Acc:HGNC:1817]
CFAP53	-0.9	0.0307	chr18:50227193-50266495	-	NM_145020	cilia and flagella associated protein 53 [Source:HGNC Symbol;Acc:HGNC:26530]
CILP	-3.39	0.0235	chr15:65195998-65211502	-	NM_003613	cartilage intermediate layer protein [Source:HGNC Symbol;Acc:HGNC:1980]
CLCA2	-0.69	0.0455	chr1:86424085-86456557	+	NM_006536	chloride channel accessory 2 [Source:HGNC Symbol;Acc:HGNC:2016]
CLDN10	1.57	0.021	chr13:95433598-95644706	+	NM_001160100	claudin 10 [Source:HGNC Symbol;Acc:HGNC:2033]
CLU	-1.22	0.00489	chr8:27596916-27614811	-	NM_001831	clusterin [Source:HGNC Symbol;Acc:HGNC:2095]
CMTM3	-0.88	0.0121	chr16:66604031-66613893	+	NM_144601	CKLF like MARVEL transmembrane domain containing 3 [Source:HGNC Symbol;Acc:HGNC:19174]
CNN3	-0.91	0.00489	chr1:94896948-94927223	-	NM_001839	calponin 3 [Source:HGNC Symbol;Acc:HGNC:2157]
COL1A1	-1.24	0.00489	chr17:50184095-50201639	-	NM_000088	collagen type I alpha 1 chain [Source:HGNC Symbol;Acc:HGNC:2197]
COL1A2	-2.16	0.0121	chr7:94394560-94431232	+	NM_000089	collagen type I alpha 2 chain [Source:HGNC Symbol;Acc:HGNC:2198]
COL27A1	-0.91	0.00489	chr9:114155544-114312516	+	NM_032888	collagen type XXVII alpha 1 chain [Source:HGNC Symbol;Acc:HGNC:22986]
COL4A1	-1.78	0.00489	chr13:110148957-110307157	-	NM_001845	collagen type IV alpha 1 chain [Source:HGNC Symbol;Acc:HGNC:2202]
COL4A2	-1.96	0.00489	chr13:110307283-110513026	+	NM_001846	collagen type IV alpha 2 chain [Source:HGNC Symbol;Acc:HGNC:2203]
COL5A2	-1.54	0.0184	chr2:189031914-189179879	-	NM_000393	collagen type V alpha 2 chain [Source:HGNC Symbol;Acc:HGNC:2210]
COL7A1	-0.9	0.00863	chr3:48564072-48595160	-	NM_000094	collagen type VII alpha 1 chain [Source:HGNC Symbol;Acc:HGNC:2214]
COL8A1	-2.05	0.00489	chr3:99638595-99796733	+	NM_001850	collagen type VIII alpha 1 chain [Source:HGNC Symbol;Acc:HGNC:2215]
COMP	-2.24	0.0354	chr19:18782772-18791305	-	NM_000095	cartilage oligomeric matrix protein [Source:HGNC Symbol;Acc:HGNC:2227]
CPT1A	0.76	0.00489	chr11:68754619-68841931	-	NM_001031847	carnitine palmitoyltransferase 1A [Source:HGNC Symbol;Acc:HGNC:2328]
CREB3L1	1.18	0.00489	chr11:46277637-46321422	+	NM_052854	cAMP responsive element binding protein 3 like 1 [Source:HGNC Symbol;Acc:HGNC:18856]
CRLF1	-1.12	0.0476	chr19:18593224-18606850	-	NM_004750	cytokine receptor like factor 1 [Source:HGNC Symbol;Acc:HGNC:2364]
CRYM	1.6	0.00489	chr16:21258517-21318591	-	NM_001888	crystallin mu [Source:HGNC Symbol;Acc:HGNC:2418]
CSRP2	-1.98	0.00863	chr12:76858714-76879040	-	NM_001321	cysteine and glycine rich protein 2 [Source:HGNC Symbol;Acc:HGNC:2470]
CST6	-0.94	0.00489	chr11:66011990-66013505	+	NM_001323	cystatin E/M [Source:HGNC Symbol;Acc:HGNC:2478]
CSTA	1.2	0.00489	chr3:122325163-122341968	+	NM_005213	cystatin A [Source:HGNC Symbol;Acc:HGNC:2481]
CTSB	-0.75	0.0154	chr8:11842524-11868137	-	NM_001908	cathepsin B [Source:HGNC Symbol;Acc:HGNC:2527]
CXCL3	1.07	0.00489	chr4:74036590-74038773	-	NM_002090	C-X-C motif chemokine ligand 3 [Source:HGNC Symbol;Acc:HGNC:4604]
CXCL5	1.78	0.00489	chr4:73995641-73998729	-	NM_002994	C-X-C motif chemokine ligand 5 [Source:HGNC Symbol;Acc:HGNC:10642]
CYP1A1	5.98	0.00489	chr15:74719541-74725536	-	NM_000499	cytochrome P450 family 1 subfamily A member 1 [Source:HGNC Symbol;Acc:HGNC:2595]
CYP1B1	2.13	0.00489	chr2:38067602-38076181	-	NM_000104	cytochrome P450 family 1 subfamily B member 1 [Source:HGNC Symbol;Acc:HGNC:2597]
CYP2B6	-1.18	0.0121	chr19:40991298-41018396	+	NM_000767	cytochrome P450 family 2 subfamily B member 6 [Source:HGNC Symbol;Acc:HGNC:2615]
CYP2F1	-0.87	0.00489	chr19:41114447-41128376	+	NM_000774	cytochrome P450 family 2 subfamily F member 1 [Source:HGNC Symbol;Acc:HGNC:2632]
DAPK2	-1.21	0.00489	chr15:63907035-64046322	-	NM_014326	death associated protein kinase 2 [Source:HGNC Symbol;Acc:HGNC:2675]
DKK1	-1.06	0.0121	chr10:52314280-52317657	+	NM_012242	dickkopf WNT signaling pathway inhibitor 1 [Source:HGNC Symbol;Acc:HGNC:2891]
DSC3	-0.73	0.0307	chr18:30989364-31042815	-	NM_024423	desmocollin 3 [Source:HGNC Symbol;Acc:HGNC:3037]
DSEL	-1.08	0.0184	chr18:67506581-67899619	-	NM_032160	dermatan sulfate epimerase like [Source:HGNC Symbol;Acc:HGNC:18144]
DUOX2	2.51	0.00489	chr15:45092653-45114161	-	NM_014080	dual oxidase 2 [Source:HGNC Symbol;Acc:HGNC:13273]
DUOXA1	0.97	0.00489	chr15:45114324-45129877	-	NM_144565	dual oxidase maturation factor 1 [Source:HGNC Symbol;Acc:HGNC:26507]
EDA2R	-1.35	0.0284	chrX:66595639-66639298	-	NM_021783	ectodysplasin A2 receptor [Source:HGNC Symbol;Acc:HGNC:17756]
EDN1	-1.05	0.00489	chr6:12290295-12297194	+	NM_001955	endothelin 1 [Source:HGNC Symbol;Acc:HGNC:3176]
EGLN3	-1.32	0.0307	chr14:33924214-33951078	-	NM_001308103	egl-9 family hypoxia inducible factor 3 [Source:HGNC Symbol;Acc:HGNC:14661]
EGR1	-1.11	0.00489	chr5:138465491-138469315	+	NM_001964	early growth response 1 [Source:HGNC Symbol;Acc:HGNC:3238]
EHD2	-1.24	0.00489	chr19:47713343-47743134	+	NM_014601	EH domain containing 2 [Source:HGNC Symbol;Acc:HGNC:3243]
EIF4A2	-0.6	0.0333	chr3:186783571-186806695	+	NM_001967	eukaryotic translation initiation factor 4A2 [Source:HGNC Symbol;Acc:HGNC:3284]
EPHB2	-0.83	0.00489	chr1:22710837-22921500	+	NM_001309192	EPH receptor B2 [Source:HGNC Symbol;Acc:HGNC:3393]
ERN2	1.01	0.00489	chr16:23678821-23713500	-	NM_033266	endoplasmic reticulum to nucleus signaling 2 [Source:HGNC Symbol;Acc:HGNC:16942]
ERRFI1	-0.64	0.0434	chr1:8011718-8026333	-	NM_018948	ERBB receptor feedback inhibitor 1 [Source:HGNC Symbol;Acc:HGNC:18185]
FAM3D	1.82	0.00489	chr3:58633942-58666834	-	NM_138805	family with sequence similarity 3 member D [Source:HGNC Symbol;Acc:HGNC:18665]
FBXO32	-0.64	0.026	chr8:123497886-123541253	-	NM_001242463	F-box protein 32 [Source:HGNC Symbol;Acc:HGNC:16731]
FCGBP	1.84	0.00489	chr19:39863322-39934626	-	NM_003890	Fc fragment of IgG binding protein [Source:HGNC Symbol;Acc:HGNC:13572]
FGFBP1	0.69	0.0121	chr4:15935569-15938740	-	NM_005130	fibroblast growth factor binding protein 1 [Source:HGNC Symbol;Acc:HGNC:19695]
FLNA	-0.79	0.0121	chrX:154348531-154374638	-	NM_001110556	filamin A [Source:HGNC Symbol;Acc:HGNC:3754]
FMNL2	-0.91	0.0184	chr2:152335236-152649834	+	NM_052905	formin like 2 [Source:HGNC Symbol;Acc:HGNC:18267]
FMO3	2.24	0.00489	chr1:171090876-171117819	+	NM_006894	flavin containing dimethylaniline monoxygenase 3 [Source:HGNC Symbol;Acc:HGNC:3771]
FMO6P	-1.97	0.0354	chr1:171137739-171161563	+	NR_002601	flavin containing dimethylaniline monoxygenase 6, pseudogene [Source:HGNC Symbol;Acc:HGNC:24024]
FN1	-1.33	0.00489	chr2:215360439-215436070	-	NM_001306129	fibronectin 1 [Source:HGNC Symbol;Acc:HGNC:3778]
FRMD6	-0.9	0.0354	chr14:51454511-51730726	+	NM_001042481	FERM domain containing 6 [Source:HGNC Symbol;Acc:HGNC:19839]
FUCA1	0.73	0.00489	chr1:23845080-23868369	-	NM_000147	alpha-L-fucosidase 1 [Source:HGNC Symbol;Acc:HGNC:4006]
FUOM	1.62	0.0184	chr10:133355153-133358025	-	NM_001301828	fucose mutarotase [Source:HGNC Symbol;Acc:HGNC:24733]
FUT2	0.85	0.00489	chr19:48695970-48705934	+	NM_001097638	fucosyltransferase 2 [Source:HGNC Symbol;Acc:HGNC:4013]
FUT6	0.84	0.0235	chr19:5830625-5839731	-	NM_000150	fucosyltransferase 6 [Source:HGNC Symbol;Acc:HGNC:4017]
G6PD	0.79	0.0495	chrX:154531389-154565046	-	NM_001042351	glucose-6-phosphate dehydrogenase [Source:HGNC Symbol;Acc:HGNC:4057]
GADD45B	-0.82	0.00489	chr19:2476124-2478259	+	NM_015675	growth arrest and DNA damage inducible beta [Source:HGNC Symbol;Acc:HGNC:4096]
GALNT6	0.98	0.00489	chr12:51352048-51515763	-	NM_007210	polypeptide N-acetylgalactosaminyltransferase 6 [Source:HGNC Symbol;Acc:HGNC:4128]
GCLC	0.71	0.0121	chr6:53497340-53545129	-	NM_001197115	glutamate-cysteine ligase catalytic subunit [Source:HGNC Symbol;Acc:HGNC:4311]
GFOD1	-0.68	0.0396	chr6:13363354-13487637	-	NM_001242628	glucose-fructose oxidoreductase domain containing 1 [Source:HGNC Symbol;Acc:HGNC:21096]
GJA1	-1.02	0.00489	chr6:121435576-121449744	+	NM_000165	gap junction protein alpha 1 [Source:HGNC Symbol;Acc:HGNC:4274]
GMNN	-0.85	0.0376	chr6:24774930-24786097	+	NM_001251990	geminin DNA replication inhibitor [Source:HGNC Symbol;Acc:HGNC:17493]
GPNMB	-2.82	0.00489	chr7:23246696-23275110	+	NM_002510	glycoprotein nmb [Source:HGNC Symbol;Acc:HGNC:4462]
GRIP2	0.97	0.0354	chr3:14402575-14540343	-	NM_001080423	glutamate receptor interacting protein 2 [Source:HGNC Symbol;Acc:HGNC:23841]
GXYLT2	-1.06	0.00489	chr3:72888233-72975371	+	NM_001080393	glucoside xylosyltransferase 2 [Source:HGNC Symbol;Acc:HGNC:33383]
HCAR2	-1.14	0.00489	chr12:122701292-122703357	-	NM_177551	hydroxycarboxylic acid receptor 2 [Source:HGNC Symbol;Acc:HGNC:24827]
HCFC1R1	-0.99	0.0184	chr16:3022619-3027755	-	NM_001308070	host cell factor C1 regulator 1 [Source:HGNC Symbol;Acc:HGNC:21198]
HEG1	-1.06	0.00863	chr3:124965709-125055958	-	NM_020733	heart development protein with EGF like domains 1 [Source:HGNC Symbol;Acc:HGNC:29227]
HGD	1.33	0.0455	chr3:120628167-120682571	-	NM_000187	homogentisate 1,2-dioxygenase [Source:HGNC Symbol;Acc:HGNC:4892]
HIST1H2BD	-1.13	0.00489	chr6:26158120-26171348	+	NM_138720	histone cluster 1 H2B family member d [Source:HGNC Symbol;Acc:HGNC:4747]
HTRA1	-0.87	0.0419	chr10:122461524-122514908	+	NM_002775	HtrA serine peptidase 1 [Source:HGNC Symbol;Acc:HGNC:9476]
IFI6	-0.86	0.00489	chr1:27666060-27672213	-	NM_002038	interferon alpha inducible protein 6 [Source:HGNC Symbol;Acc:HGNC:4054]
IFITM1	-0.98	0.00489	chr11:313990-315272	+	NM_003641	interferon induced transmembrane protein 1 [Source:HGNC Symbol;Acc:HGNC:5412]
IGFBP2	-0.69	0.0121	chr2:216633403-216664435	+	NM_000597	insulin like growth factor binding protein 2 [Source:HGNC Symbol;Acc:HGNC:5471]
IGFBP5	-1.87	0.00489	chr2:216672104-216695549	-	NM_000599	insulin like growth factor binding protein 5 [Source:HGNC Symbol;Acc:HGNC:5474]
IL19	3.07	0.00489	chr1:206798869-206842981	+	NM_153758	interleukin 19 [Source:HGNC Symbol;Acc:HGNC:5990]
IL1B	2.11	0.00489	chr2:112829759-112836779	-	NM_000576	interleukin 1 beta [Source:HGNC Symbol;Acc:HGNC:5992]
IL1RN	0.99	0.00489	chr2:113117892-113134016	+	NM_000577	interleukin 1 receptor antagonist [Source:HGNC Symbol;Acc:HGNC:6000]
IL32	-1.04	0.00489	chr16:3065311-3069819	+	NM_001012633	interleukin 32 [Source:HGNC Symbol;Acc:HGNC:16830]
INPP5D	-1.08	0.00489	chr2:233059966-233207903	+	NM_001017915	inositol polyphosphate-5-phosphatase D [Source:HGNC Symbol;Acc:HGNC:6079]
IRAK3	0.82	0.00489	chr12:66189197-66254614	+	NM_007199	interleukin 1 receptor associated kinase 3 [Source:HGNC Symbol;Acc:HGNC:17020]
IRS1	-0.81	0.021	chr2:226731316-226798790	-	NM_005544	insulin receptor substrate 1 [Source:HGNC Symbol;Acc:HGNC:6125]
ITGB6	-0.62	0.026	chr2:160099665-160200313	-	NM_001282390	integrin subunit beta 6 [Source:HGNC Symbol;Acc:HGNC:6161]
ITGB7	1.51	0.021	chr12:53191317-53207307	-	NM_000889	integrin subunit beta 7 [Source:HGNC Symbol;Acc:HGNC:6162]
ITPK1	0.72	0.0434	chr14:92936913-93115918	-	NM_001142593	inositol-tetrakisphosphate 1-kinase [Source:HGNC Symbol;Acc:HGNC:6177]
JAG2	-0.78	0.0354	chr14:105140980-105168824	-	NM_002226	jagged canonical Notch ligand 2 [Source:HGNC Symbol;Acc:HGNC:6189]
JUN	-0.67	0.0121	chr1:58780790-58784113	-	NM_002228	Jun proto-oncogene, AP-1 transcription factor subunit [Source:HGNC Symbol;Acc:HGNC:6204]
KANK4	-1.7	0.00489	chr1:62236164-62319412	-	NM_181712	KN motif and ankyrin repeat domains 4 [Source:HGNC Symbol;Acc:HGNC:27263]
KRT13	0.81	0.0396	chr17:41500980-41505613	-	NM_153490	keratin 13 [Source:HGNC Symbol;Acc:HGNC:6415]
KRT15	-1.35	0.00489	chr17:41513744-41519018	-	NM_002275	keratin 15 [Source:HGNC Symbol;Acc:HGNC:6421]
KYNU	0.9	0.00489	chr2:142877625-143042316	+	NM_001199241	kynureninase [Source:HGNC Symbol;Acc:HGNC:6469]
LAMB1	-0.82	0.0284	chr7:107923800-108003359	-	NM_002291	laminin subunit beta 1 [Source:HGNC Symbol;Acc:HGNC:6486]
LDHA	-0.6	0.0434	chr11:18394388-18408218	+	NM_001135239	lactate dehydrogenase A [Source:HGNC Symbol;Acc:HGNC:6535]
LINC00342	0.76	0.00863	chr2:95807051-95826981	-	NR_103734	NA
LOC101927686	-Inf	0.00489	chr6:113623534-113650075	-	NR_125844	long intergenic non-protein coding RNA 2541 [Source:HGNC Symbol;Acc:HGNC:53574]
LOXL2	-1.36	0.00489	chr8:23296896-23404209	-	NM_002318	lysyl oxidase like 2 [Source:HGNC Symbol;Acc:HGNC:6666]
LRRC26	1.63	0.00489	chr9:137139156-137170039	-	NM_001013653	leucine rich repeat containing 26 [Source:HGNC Symbol;Acc:HGNC:31409]
LTBP2	-1.26	0.0333	chr14:74498182-74612331	-	NM_000428	latent transforming growth factor beta binding protein 2 [Source:HGNC Symbol;Acc:HGNC:6715]
LYN	0.6	0.0455	chr8:55879826-56012447	+	NM_001111097	LYN proto-oncogene, Src family tyrosine kinase [Source:HGNC Symbol;Acc:HGNC:6735]
LYPD3	1.3	0.00489	chr19:43460793-43465679	-	NM_014400	LY6/PLAUR domain containing 3 [Source:HGNC Symbol;Acc:HGNC:24880]
MAP2	-1.62	0.00489	chr2:209424046-209734110	+	NM_001039538	microtubule associated protein 2 [Source:HGNC Symbol;Acc:HGNC:6839]
MARCKS	-0.58	0.0419	chr6:113857334-113863475	+	NM_002356	myristoylated alanine rich protein kinase C substrate [Source:HGNC Symbol;Acc:HGNC:6759]
ME1	0.7	0.0434	chr6:83210390-83431219	-	NM_002395	malic enzyme 1 [Source:HGNC Symbol;Acc:HGNC:6983]
MFSD10	-0.76	0.00489	chr4:2930560-2934859	-	NM_001120	major facilitator superfamily domain containing 10 [Source:HGNC Symbol;Acc:HGNC:16894]
MMP10	-1.08	0.00489	chr11:102770501-102780628	-	NM_002425	matrix metallopeptidase 10 [Source:HGNC Symbol;Acc:HGNC:7156]
MMP13	-1.08	0.00489	chr11:102942991-102955734	-	NM_002427	matrix metallopeptidase 13 [Source:HGNC Symbol;Acc:HGNC:7159]
MMP2	-1.09	0.0434	chr16:55478829-55506691	+	NM_001302508	matrix metallopeptidase 2 [Source:HGNC Symbol;Acc:HGNC:7166]
MMP7	-1.19	0.00489	chr11:102520507-102530747	-	NM_002423	matrix metallopeptidase 7 [Source:HGNC Symbol;Acc:HGNC:7174]
MPC1	0.73	0.021	chr6:166364919-166383013	-	NM_001270879	mitochondrial pyruvate carrier 1 [Source:HGNC Symbol;Acc:HGNC:21606]
MRC2	-0.69	0.0307	chr17:62627400-62693601	+	NM_006039	mannose receptor C type 2 [Source:HGNC Symbol;Acc:HGNC:16875]
MSMB	1.4	0.00863	chr10:46033304-46046269	-	NM_002443	microseminoprotein beta [Source:HGNC Symbol;Acc:HGNC:7372]
MT1L	-1.49	0.026	chr16:56617460-56618818	+	NR_001447	metallothionein 1L, pseudogene [Source:HGNC Symbol;Acc:HGNC:7404]
MT1X	-0.96	0.00489	chr16:56682469-56684196	+	NM_005952	metallothionein 1X [Source:HGNC Symbol;Acc:HGNC:7405]
MT2A	-1.11	0.00489	chr16:56608565-56609497	+	NM_005953	metallothionein 2A [Source:HGNC Symbol;Acc:HGNC:7406]
MUC5AC	2.18	0.00489	chr11:1157952-1201141	+	NM_001304359	mucin 5AC, oligomeric mucus/gel-forming [Source:HGNC Symbol;Acc:HGNC:7515]
MUC5B	0.83	0.00489	chr11:1223064-1262176	+	NM_002458	mucin 5B, oligomeric mucus/gel-forming [Source:HGNC Symbol;Acc:HGNC:7516]
MXRA5	-1.82	0.00489	chrX:3308565-3346643	-	NM_015419	matrix remodeling associated 5 [Source:HGNC Symbol;Acc:HGNC:7539]
MYEOV	1.08	0.0235	chr11:69294137-69297287	+	NM_001293291	myeloma overexpressed [Source:HGNC Symbol;Acc:HGNC:7563]
MYLK	-1.52	0.00489	chr3:123585512-123884302	-	NM_053032	myosin light chain kinase [Source:HGNC Symbol;Acc:HGNC:7590]
NAMPT	0.83	0.00489	chr7:106248285-106285192	-	NM_005746	nicotinamide phosphoribosyltransferase [Source:HGNC Symbol;Acc:HGNC:30092]
NDRG1	-1.39	0.00489	chr8:133237170-133297304	-	NM_001135242	N-myc downstream regulated 1 [Source:HGNC Symbol;Acc:HGNC:7679]
NEURL1B	-1.46	0.00489	chr5:172641265-172691530	+	NM_001308178	neuralized E3 ubiquitin protein ligase 1B [Source:HGNC Symbol;Acc:HGNC:35422]
NOTCH1	-0.89	0.0184	chr9:136494443-136545786	-	NM_017617	notch receptor 1 [Source:HGNC Symbol;Acc:HGNC:7881]
NPC2	-0.71	0.00489	chr14:74479939-74493381	-	NM_006432	NPC intracellular cholesterol transporter 2 [Source:HGNC Symbol;Acc:HGNC:14537]
NQO1	1.15	0.00489	chr16:69709400-69726668	-	NM_000903	NAD(P)H quinone dehydrogenase 1 [Source:HGNC Symbol;Acc:HGNC:2874]
OLFM4	-2.59	0.00489	chr13:53028740-53052061	+	NM_006418	olfactomedin 4 [Source:HGNC Symbol;Acc:HGNC:17190]
P4HA1	-1.21	0.00489	chr10:73007221-73096974	-	NM_001017962	prolyl 4-hydroxylase subunit alpha 1 [Source:HGNC Symbol;Acc:HGNC:8546]
PALLD	-0.66	0.0284	chr4:168497065-168928457	+	NM_001166108	palladin, cytoskeletal associated protein [Source:HGNC Symbol;Acc:HGNC:17068]
PANX2	2.12	0.021	chr22:50170730-50180295	+	NM_052839	pannexin 2 [Source:HGNC Symbol;Acc:HGNC:8600]
PARM1	1.11	0.00863	chr4:74933074-75050115	+	NM_015393	prostate androgen-regulated mucin-like protein 1 [Source:HGNC Symbol;Acc:HGNC:24536]
PDPN	-1.07	0.00489	chr1:13583756-13617957	+	NM_198389	podoplanin [Source:HGNC Symbol;Acc:HGNC:29602]
PEG10	-1.82	0.00489	chr7:94656324-94669694	+	NM_001184962	paternally expressed 10 [Source:HGNC Symbol;Acc:HGNC:14005]
PGD	0.78	0.00489	chr1:10398991-10420511	+	NM_002631	phosphogluconate dehydrogenase [Source:HGNC Symbol;Acc:HGNC:8891]
PGF	-2.1	0.0154	chr14:74941829-74955764	-	NM_001293643	placental growth factor [Source:HGNC Symbol;Acc:HGNC:8893]
PGPEP1	0.63	0.0333	chr19:18340586-18369953	+	NM_001308366	pyroglutamyl-peptidase I [Source:HGNC Symbol;Acc:HGNC:13568]
PHLDB1	-1.23	0.00489	chr11:118606497-118658038	+	NM_015157	pleckstrin homology like domain family B member 1 [Source:HGNC Symbol;Acc:HGNC:23697]
PI3	1.23	0.00489	chr20:45174898-45176544	+	NM_002638	peptidase inhibitor 3 [Source:HGNC Symbol;Acc:HGNC:8947]
PLLP	0.83	0.0434	chr16:57256096-57284672	-	NM_015993	plasmolipin [Source:HGNC Symbol;Acc:HGNC:18553]
PLOD2	-1.19	0.00489	chr3:146069440-146161495	-	NM_182943	procollagen-lysine,2-oxoglutarate 5-dioxygenase 2 [Source:HGNC Symbol;Acc:HGNC:9082]
PNMA6A	1.7	0.00489	chrX:153072413-153075019	+	NM_032882	PNMA family member 6A [Source:HGNC Symbol;Acc:HGNC:28248]
PORCN	0.78	0.00489	chrX:48508958-48520814	+	NM_001282167	porcupine O-acyltransferase [Source:HGNC Symbol;Acc:HGNC:17652]
POSTN	-2.27	0.00489	chr13:37562581-37598844	-	NM_001135936	periostin [Source:HGNC Symbol;Acc:HGNC:16953]
PRSS22	0.66	0.021	chr16:2852726-2858170	-	NM_022119	serine protease 22 [Source:HGNC Symbol;Acc:HGNC:14368]
PRSS27	1.83	0.0154	chr16:2712421-2720551	-	NM_031948	serine protease 27 [Source:HGNC Symbol;Acc:HGNC:15475]
PSCA	1.25	0.00489	chr8:142670307-142682727	+	NM_005672	prostate stem cell antigen [Source:HGNC Symbol;Acc:HGNC:9500]
PTGES	0.98	0.00489	chr9:129738335-129753065	-	NM_004878	prostaglandin E synthase [Source:HGNC Symbol;Acc:HGNC:9599]
RAB37	1.17	0.00489	chr17:74671116-74747335	+	NM_175738	RAB37, member RAS oncogene family [Source:HGNC Symbol;Acc:HGNC:30268]
RBM3	1.81	0.00489	chrX:48574352-48581165	+	NM_006743	RNA binding motif protein 3 [Source:HGNC Symbol;Acc:HGNC:9900]
RBMS3	-0.83	0.026	chr3:29281311-30010395	+	NM_014483	RNA binding motif single stranded interacting protein 3 [Source:HGNC Symbol;Acc:HGNC:13427]
RDH10	0.77	0.00489	chr8:73294601-73356461	+	NM_172037	retinol dehydrogenase 10 [Source:HGNC Symbol;Acc:HGNC:19975]
RHCG	1.6	0.00489	chr15:89471408-89496613	-	NM_016321	Rh family C glycoprotein [Source:HGNC Symbol;Acc:HGNC:18140]
RPTN	3.12	0.00489	chr1:152153594-152159228	-	NM_001122965	repetin [Source:HGNC Symbol;Acc:HGNC:26809]
RRM2B	-0.88	0.00489	chr8:102204500-102239118	-	NM_015713	ribonucleotide reductase regulatory TP53 inducible subunit M2B [Source:HGNC Symbol;Acc:HGNC:17296]
S100A12	2.25	0.00489	chr1:153373707-153375599	-	NM_005621	S100 calcium binding protein A12 [Source:HGNC Symbol;Acc:HGNC:10489]
S100A14	0.62	0.0284	chr1:153614255-153616332	-	NM_020672	S100 calcium binding protein A14 [Source:HGNC Symbol;Acc:HGNC:18901]
S100A7	2.93	0.00489	chr1:153457743-153460661	-	NM_002963	S100 calcium binding protein A7 [Source:HGNC Symbol;Acc:HGNC:10497]
S100A8	1.92	0.00489	chr1:153390031-153391188	-	NM_002964	S100 calcium binding protein A8 [Source:HGNC Symbol;Acc:HGNC:10498]
S100A9	0.97	0.0184	chr1:153357853-153361027	+	NM_002965	S100 calcium binding protein A9 [Source:HGNC Symbol;Acc:HGNC:10499]
S100P	0.83	0.00489	chr4:6693838-6697170	+	NM_005980	S100 calcium binding protein P [Source:HGNC Symbol;Acc:HGNC:10504]
SAT1	0.85	0.0419	chrX:23783157-23786223	+	NM_002970	spermidine/spermine N1-acetyltransferase 1 [Source:HGNC Symbol;Acc:HGNC:10540]
SCARA3	-1.25	0.00489	chr8:27634059-27676769	+	NM_016240	scavenger receptor class A member 3 [Source:HGNC Symbol;Acc:HGNC:19000]
SCD5	-0.92	0.00489	chr4:82629536-82798857	-	NM_001037582	stearoyl-CoA desaturase 5 [Source:HGNC Symbol;Acc:HGNC:21088]
SCGB1A1	-2.16	0.00489	chr11:62419034-62423206	+	NM_003357	secretoglobin family 1A member 1 [Source:HGNC Symbol;Acc:HGNC:12523]
SEPP1	-0.75	0.0121	chr5:42756817-42811922	-	NM_001093726	selenoprotein P [Source:HGNC Symbol;Acc:HGNC:10751]
SEMA6A	-1.61	0.00863	chr5:116443554-116574926	-	NM_020796	semaphorin 6A [Source:HGNC Symbol;Acc:HGNC:10738]
SERPINB11	1.67	0.00489	chr18:63702303-63723893	+	NM_080475	serpin family B member 11 (gene/pseudogene) [Source:HGNC Symbol;Acc:HGNC:14221]
SERPINB13	0.83	0.00489	chr18:63587299-63599199	+	NM_012397	serpin family B member 13 [Source:HGNC Symbol;Acc:HGNC:8944]
SERPINB2	1.21	0.00489	chr18:63887704-63903890	+	NM_001143818	serpin family B member 2 [Source:HGNC Symbol;Acc:HGNC:8584]
SERPINB3	0.84	0.0396	chr18:63655196-63661963	-	NM_006919	serpin family B member 3 [Source:HGNC Symbol;Acc:HGNC:10569]
SERPINE1	-0.69	0.0284	chr7:101127088-101139266	+	NM_000602	serpin family E member 1 [Source:HGNC Symbol;Acc:HGNC:8583]
SERPINE2	-1.18	0.00489	chr2:223975047-224039319	-	NM_001136528	serpin family E member 2 [Source:HGNC Symbol;Acc:HGNC:8951]
SERPINH1	-0.69	0.0121	chr11:75562055-75572804	+	NM_001235	serpin family H member 1 [Source:HGNC Symbol;Acc:HGNC:1546]
SESN3	-0.75	0.0184	chr11:95165512-95234404	-	NM_144665	sestrin 3 [Source:HGNC Symbol;Acc:HGNC:23060]
SLC12A2	0.64	0.0396	chr5:128083790-128189688	+	NM_001256461	solute carrier family 12 member 2 [Source:HGNC Symbol;Acc:HGNC:10911]
SLC26A4	1.32	0.00489	chr7:107656515-107717807	+	NM_000441	solute carrier family 26 member 4 [Source:HGNC Symbol;Acc:HGNC:8818]
SLC31A1	0.73	0.00489	chr9:113221527-113264492	+	NM_001859	solute carrier family 31 member 1 [Source:HGNC Symbol;Acc:HGNC:11016]
SLC4A11	0.67	0.0235	chr20:3227416-3239241	-	NM_001174090	solute carrier family 4 member 11 [Source:HGNC Symbol;Acc:HGNC:16438]
SLC5A5	0.73	0.00489	chr19:17871972-17895174	+	NM_000453	solute carrier family 5 member 5 [Source:HGNC Symbol;Acc:HGNC:11040]
SLC6A14	1.06	0.00489	chrX:116436578-116461458	+	NM_007231	solute carrier family 6 member 14 [Source:HGNC Symbol;Acc:HGNC:11047]
SLC7A11	1.67	0.00489	chr4:138027422-138242349	-	NM_014331	solute carrier family 7 member 11 [Source:HGNC Symbol;Acc:HGNC:11059]
SLC7A5	1.28	0.00489	chr16:87830022-87869494	-	NM_003486	solute carrier family 7 member 5 [Source:HGNC Symbol;Acc:HGNC:11063]
SNAI2	-1.05	0.00489	chr8:48917680-48921440	-	NM_003068	snail family transcriptional repressor 2 [Source:HGNC Symbol;Acc:HGNC:11094]
SNORD13	1.46	0.00489	chr8:33513474-33513578	+	NR_003041	small nucleolar RNA, C/D box 13 [Source:HGNC Symbol;Acc:HGNC:32711]
SNTA1	0.93	0.0376	chr20:33407956-33443892	-	NM_003098	syntrophin alpha 1 [Source:HGNC Symbol;Acc:HGNC:11167]
SPARC	-1.37	0.00489	chr5:151661095-151687907	-	NM_001309444	secreted protein acidic and cysteine rich [Source:HGNC Symbol;Acc:HGNC:11219]
SPDEF	1.29	0.00489	chr6:34537801-34556333	-	NM_012391	SAM pointed domain containing ETS transcription factor [Source:HGNC Symbol;Acc:HGNC:17257]
SPHK1	-1.18	0.0184	chr17:76384608-76387860	+	NM_001142601	sphingosine kinase 1 [Source:HGNC Symbol;Acc:HGNC:11240]
SPINK5	0.84	0.00489	chr5:148063971-148137362	+	NM_006846	serine peptidase inhibitor, Kazal type 5 [Source:HGNC Symbol;Acc:HGNC:15464]
SPOCK1	-0.88	0.00489	chr5:136975297-137499329	-	NM_004598	SPARC (osteonectin), cwcv and kazal like domains proteoglycan 1 [Source:HGNC Symbol;Acc:HGNC:11251]
SPON2	-0.76	0.0235	chr4:1166932-1208962	-	NM_001199021	spondin 2 [Source:HGNC Symbol;Acc:HGNC:11253]
SPRR1A	3.44	0.00489	chr1:152984087-152985814	+	NM_001199828	small proline rich protein 1A [Source:HGNC Symbol;Acc:HGNC:11259]
SPRR1B	2.08	0.00489	chr1:153031202-153032900	+	NM_003125	small proline rich protein 1B [Source:HGNC Symbol;Acc:HGNC:11260]
SPRR2A	1.18	0.0121	chr1:153056119-153057512	-	NM_005988	small proline rich protein 2A [Source:HGNC Symbol;Acc:HGNC:11261]
SPRR3	3.56	0.00489	chr1:153001746-153003856	+	NM_005416	small proline rich protein 3 [Source:HGNC Symbol;Acc:HGNC:11268]
SQRDL	0.58	0.0434	chr15:45631147-45691294	+	NM_001271213	sulfide quinone oxidoreductase [Source:HGNC Symbol;Acc:HGNC:20390]
SRPX	-2.08	0.026	chrX:38149334-38220924	-	NM_006307	sushi repeat containing protein X-linked [Source:HGNC Symbol;Acc:HGNC:11309]
STATH	1.86	0.00489	chr4:69995930-70002456	+	NM_003154	statherin [Source:HGNC Symbol;Acc:HGNC:11369]
STC1	-2.07	0.00489	chr8:23841920-23854807	-	NM_003155	stanniocalcin 1 [Source:HGNC Symbol;Acc:HGNC:11373]
SULF2	-0.86	0.0376	chr20:47657405-47786616	-	NM_001161841	sulfatase 2 [Source:HGNC Symbol;Acc:HGNC:20392]
TAGLN	-1.47	0.00489	chr11:117179222-117204792	+	NM_003186	transgelin [Source:HGNC Symbol;Acc:HGNC:11553]
TCN1	0.67	0.0154	chr11:59852807-59866568	-	NM_001062	transcobalamin 1 [Source:HGNC Symbol;Acc:HGNC:11652]
TEAD2	-1.15	0.00863	chr19:49335419-49362457	-	NM_001256661	TEA domain transcription factor 2 [Source:HGNC Symbol;Acc:HGNC:11715]
TENT5A	-0.86	0.00489	chr6:81745729-81752711	-	NM_017633	terminal nucleotidyltransferase 5A [Source:HGNC Symbol;Acc:HGNC:18345]
TF	-1.32	0.00489	chr3:133746132-133779006	+	NM_001063	transferrin [Source:HGNC Symbol;Acc:HGNC:11740]
TFPI2	-0.7	0.0307	chr7:93885396-93890991	-	NM_001271003	tissue factor pathway inhibitor 2 [Source:HGNC Symbol;Acc:HGNC:11761]
TGFBI	-0.81	0.00489	chr5:136028894-136063818	+	NM_000358	transforming growth factor beta induced [Source:HGNC Symbol;Acc:HGNC:11771]
TLCD2	0.73	0.0121	chr17:1702789-1710368	-	NM_001164407	TLC domain containing 2 [Source:HGNC Symbol;Acc:HGNC:33522]
TLR5	-0.86	0.00863	chr1:223109405-223143282	-	NM_003268	toll like receptor 5 [Source:HGNC Symbol;Acc:HGNC:11851]
TM7SF3	-0.69	0.00489	chr12:26971570-27014406	-	NM_016551	transmembrane 7 superfamily member 3 [Source:HGNC Symbol;Acc:HGNC:23049]
TMEM213	2.02	0.00489	chr7:138706293-138806026	+	NM_001085429	transmembrane protein 213 [Source:HGNC Symbol;Acc:HGNC:27220]
TMEM45A	-0.96	0.00489	chr3:100492618-100577441	+	NM_018004	transmembrane protein 45A [Source:HGNC Symbol;Acc:HGNC:25480]
TMEM45B	0.83	0.00489	chr11:129815845-129860003	+	NM_138788	transmembrane protein 45B [Source:HGNC Symbol;Acc:HGNC:25194]
TMEM47	-1.04	0.0184	chrX:34627063-34657288	-	NM_031442	transmembrane protein 47 [Source:HGNC Symbol;Acc:HGNC:18515]
TMPRSS11D	1.32	0.0476	chr4:67820875-67883998	-	NM_004262	transmembrane serine protease 11D [Source:HGNC Symbol;Acc:HGNC:24059]
TNC	-1.41	0.00489	chr9:115019575-115118257	-	NM_002160	tenascin C [Source:HGNC Symbol;Acc:HGNC:5318]
TNFAIP2	0.85	0.00489	chr14:103126326-103137439	+	NM_006291	TNF alpha induced protein 2 [Source:HGNC Symbol;Acc:HGNC:11895]
TNS1	-1.21	0.00489	chr2:217799788-217944073	-	NM_022648	tensin 1 [Source:HGNC Symbol;Acc:HGNC:11973]
TP53I3	0.67	0.0434	chr2:24076873-24169638	-	NM_147184	tumor protein p53 inducible protein 3 [Source:HGNC Symbol;Acc:HGNC:19373]
TPM1	-0.9	0.00489	chr15:63042638-63071914	+	NM_001018006	tropomyosin 1 [Source:HGNC Symbol;Acc:HGNC:12010]
TPM2	-0.83	0.021	chr9:35681992-35690056	-	NM_213674	tropomyosin 2 [Source:HGNC Symbol;Acc:HGNC:12011]
TRPM4	0.87	0.0235	chr19:49157758-49211841	+	NM_017636	transient receptor potential cation channel subfamily M member 4 [Source:HGNC Symbol;Acc:HGNC:17993]
TXN	0.62	0.0476	chr9:110243811-110256640	-	NM_001244938	thioredoxin [Source:HGNC Symbol;Acc:HGNC:12435]
VCAN	-1.17	0.00863	chr5:83471673-83582303	+	NM_001164098	versican [Source:HGNC Symbol;Acc:HGNC:2464]
VEGFA	-0.76	0.0495	chr6:43770208-43786486	+	NM_001171625	vascular endothelial growth factor A [Source:HGNC Symbol;Acc:HGNC:12680]
VIM	-1.76	0.00489	chr10:17214238-17237593	+	NM_003380	vimentin [Source:HGNC Symbol;Acc:HGNC:12692]
VIPR1	1.3	0.00489	chr3:42489298-42537573	+	NM_001251882	vasoactive intestinal peptide receptor 1 [Source:HGNC Symbol;Acc:HGNC:12694]
VKORC1	-0.85	0.00489	chr16:31090853-31094955	-	NM_206824	vitamin K epoxide reductase complex subunit 1 [Source:HGNC Symbol;Acc:HGNC:23663]
VSIG2	1.01	0.00489	chr11:124747473-124752213	-	NM_014312	V-set and immunoglobulin domain containing 2 [Source:HGNC Symbol;Acc:HGNC:17149]
ZC3H12A	0.63	0.0354	chr1:37474517-37484377	+	NM_025079	zinc finger CCCH-type containing 12A [Source:HGNC Symbol;Acc:HGNC:26259]
ZG16B	0.69	0.0284	chr16:2830171-2832284	+	NM_145252	zymogen granule protein 16B [Source:HGNC Symbol;Acc:HGNC:30456]
