## Supplemental File E2 for "Cigarette Smoke Activates NOTCH3 to Promote Goblet Cell Differentiation in Human Airway Epithelial Cells"

### Sheet: Manuscript details
Title:	Cigarette Smoke Activates NOTCH3 to Promote Goblet Cell Differentiation in Human Airway Epithelial Cells
Authors:	Manish Bodas1, Andrew R. Moore1, Bharathiraja Subramaniyan1, Constantin Georgescu2, Jonathan D. Wren2, Willard M. Freeman2, Brent R. Brown1, Jordan P. Metcalf1, and Matthew S. Walters1#
Affiliations:	1Department of Medicine, Section of Pulmonary, Critical Care & Sleep Medicine, University of Oklahoma Health Sciences Center
	2Genes & Human Disease Research Program, Oklahoma Medical Research Foundation
#Correspondence:	Dr. Matthew S Walters
	Assistant Professor
	800 N. Research Parkway Building 800, 4th Floor, Rm 410
	Oklahoma City, OK 73104
	Office: 405-271-3803 (on campus 13803)
	Email: Matthew-S-Walters@ouhsc.edu

### Sheet: Top50 IPA pathways (NS cells)
Ingenuity Canonical Pathways	-log(p-value)	Ratio	z-score	Molecules
Hepatic Fibrosis / Hepatic Stellate Cell Activation	9.82	0.101		COL1A1,COL1A2,COL27A1,COL4A1,COL4A2,COL5A2,COL7A1,COL8A1,CXCL3,EDN1,FN1,IGFBP5,IL1B,MMP13,MMP2,PGF,SERPINE1,VEGFA
Role of IL-17A in Psoriasis	6.11	0.385		CXCL3,CXCL5,S100A7,S100A8,S100A9
HIF1α Signaling	5.24	0.0901		EDN1,EGLN3,JUN,LDHA,MMP10,MMP13,MMP2,MMP7,PGF,VEGFA
GP6 Signaling Pathway	5.21	0.0893	-2.53	COL1A1,COL1A2,COL27A1,COL4A1,COL4A2,COL5A2,COL7A1,COL8A1,LAMB1,LYN
Agranulocyte Adhesion and Diapedesis	5.12	0.0714		CCL22,CLDN10,CXCL3,CXCL5,FN1,IL1B,IL1RN,ITGB7,MMP10,MMP13,MMP2,MMP7
Osteoarthritis Pathway	5.01	0.0644	-1.508	DKK1,FN1,HTRA1,IL1B,MMP10,MMP13,NAMPT,NOTCH1,PGF,S100A8,S100A9,SPHK1,VEGFA
ILK Signaling	4.07	0.0604	-1.897	ACTN1,FLNA,FN1,IRS1,ITGB6,ITGB7,JUN,PGF,SNAI2,VEGFA,VIM
Granulocyte Adhesion and Diapedesis	3.92	0.0633		CCL22,CLDN10,CXCL3,CXCL5,IL1B,IL1RN,MMP10,MMP13,MMP2,MMP7
Nicotine Degradation II	3.86	0.111	0.816	ADH7,CYP1A1,CYP1B1,CYP2B6,CYP2F1,FMO3
Aryl Hydrocarbon Receptor Signaling	3.7	0.0657		ALDH1A3,ALDH3A1,ALDH3B2,CDKN1A,CYP1A1,CYP1B1,IL1B,JUN,NQO1
Inhibition of Matrix Metalloproteases	3.65	0.132	1.342	MMP10,MMP13,MMP2,MMP7,TFPI2
HOTAIR Regulatory Pathway	3.52	0.0621	-2.333	CDKN1A,COL1A1,COL1A2,MMP10,MMP13,MMP2,MMP7,SNAI2,VIM
Atherosclerosis Signaling	3.41	0.0672		APOE,CLU,COL1A1,COL1A2,IL1B,IL1RN,MMP13,S100A8
Bupropion Degradation	3.41	0.167	0	CYP1A1,CYP1B1,CYP2B6,CYP2F1
Apelin Liver Signaling Pathway	3.34	0.16	-2	COL1A1,COL1A2,EDN1,IRS1
Bladder Cancer Signaling	3.29	0.0737		CDKN1A,MMP10,MMP13,MMP2,MMP7,PGF,VEGFA
p53 Signaling	3.21	0.0714	0.447	CDKN1A,GADD45B,JUN,RRM2B,SERPINE2,SNAI2,TP53I3
Ethanol Degradation II	3.21	0.148	2	ADH1C,ADH7,ALDH1A3,ALDH3A1
Nicotine Degradation III	3.16	0.104	0.447	ADH7,CYP1A1,CYP1B1,CYP2B6,CYP2F1
Acetone Degradation I (to Methylglyoxal)	3.15	0.143	0	CYP1A1,CYP1B1,CYP2B6,CYP2F1
Retinoate Biosynthesis I	3.03	0.133	2	ADH1C,ADH7,ALDH1A3,RDH10
Noradrenaline and Adrenaline Degradation	3.03	0.133	2	ADH1C,ADH7,ALDH1A3,ALDH3A1
LPS/IL-1 Mediated Inhibition of RXR Function	2.97	0.0481	0.447	ALDH1A3,ALDH3A1,ALDH3B2,APOE,CPT1A,CYP2B6,FMO3,IL1B,IL1RN,JUN
Pentose Phosphate Pathway (Oxidative Branch)	2.9	0.5		G6PD,PGD
Putrescine Degradation III	2.73	0.176		ALDH1A3,ALDH3A1,SAT1
Clathrin-mediated Endocytosis Signaling	2.67	0.0471		APOE,CLU,EPHB2,ITGB6,ITGB7,PGF,S100A8,TF,VEGFA
Estrogen Biosynthesis	2.64	0.105	0	CYP1A1,CYP1B1,CYP2B6,CYP2F1
Hypoxia Signaling in the Cardiovascular System	2.43	0.0714	-1	EDN1,JUN,LDHA,NQO1,VEGFA
Role of Macrophages, Fibroblasts and Endothelial Cells in Rheumatoid Arthritis	2.36	0.0374		DKK1,FN1,IL1B,IL1RN,IL32,IRAK3,JUN,MMP13,PGF,TLR5,VEGFA
Toll-like Receptor Signaling	2.35	0.0685	0.447	IL1B,IL1RN,IRAK3,JUN,TLR5
Airway Pathology in Chronic Obstructive Pulmonary Disease	2.24	0.25		CXCL3,MMP2
Xenobiotic Metabolism Signaling	2.22	0.0379		ALDH1A3,ALDH3A1,ALDH3B2,CYP1A1,CYP1B1,CYP2B6,FMO3,GCLC,IL1B,NQO1
Melatonin Degradation I	2.17	0.0784	0	CYP1A1,CYP1B1,CYP2B6,CYP2F1
HER-2 Signaling in Breast Cancer	2.14	0.061		AREG,CDKN1A,ITGB6,ITGB7,MMP2
Serotonin Degradation	2.09	0.0741	2	ADH1C,ADH7,ALDH1A3,ALDH3A1
Pentose Phosphate Pathway	2.04	0.2		G6PD,PGD
LXR/RXR Activation	2.04	0.0496	-2.449	APOE,CLU,IL1B,IL1RN,S100A8,TF
Superpathway of Melatonin Degradation	2.03	0.0714	0	CYP1A1,CYP1B1,CYP2B6,CYP2F1
Acute Phase Response Signaling	1.85	0.0407	-0.447	C1R,FN1,IL1B,IL1RN,JUN,SERPINE1,TF
Histamine Degradation	1.82	0.154		ALDH1A3,ALDH3A1
Ovarian Cancer Signaling	1.79	0.0438	-1.633	EDN1,GJA1,MMP2,MMP7,PGF,VEGFA
Endocannabinoid Cancer Inhibition Pathway	1.75	0.0429	1.633	CDKN1A,MMP2,PGF,SNAI2,VEGFA,VIM
Neuroprotective Role of THOP1 in Alzheimer's Disease	1.72	0.0481	0.447	C1R,HTRA1,PRSS22,PRSS27,TMPRSS11D
Role of IL-17F in Allergic Inflammatory Airway Diseases	1.71	0.0769		CXCL5,IL1B,MMP13
Oxidative Ethanol Degradation III	1.7	0.133		ALDH1A3,ALDH3A1
Caveolar-mediated Endocytosis Signaling	1.68	0.0563		CAVIN1,FLNA,ITGB6,ITGB7
Pancreatic Adenocarcinoma Signaling	1.67	0.0467	-2	CDKN1A,CDKN2B,NOTCH1,PGF,VEGFA
Glucocorticoid Receptor Signaling	1.67	0.0311		CDKN1A,CXCL3,IL1B,IL1RN,JUN,KRT13,KRT15,SCGB1A1,SERPINE1,VIPR1
Phagosome Formation	1.66	0.0463		FN1,MARCKS,MRC2,SCARA3,TLR5
Fatty Acid α-oxidation	1.64	0.125		ALDH1A3,ALDH3A1
