## Supplemental File E3 for "Cigarette Smoke Activates NOTCH3 to Promote Goblet Cell Differentiation in Human Airway Epithelial Cells"

### Sheet: Manuscript details
Title:	Cigarette Smoke Activates NOTCH3 to Promote Goblet Cell Differentiation in Human Airway Epithelial Cells
Authors:	Manish Bodas1, Andrew R. Moore1, Bharathiraja Subramaniyan1, Constantin Georgescu2, Jonathan D. Wren2, Willard M. Freeman2, Brent R. Brown1, Jordan P. Metcalf1, and Matthew S. Walters1#
Affiliations:	1Department of Medicine, Section of Pulmonary, Critical Care & Sleep Medicine, University of Oklahoma Health Sciences Center
	2Genes & Human Disease Research Program, Oklahoma Medical Research Foundation
#Correspondence:	Dr. Matthew S Walters
	Assistant Professor
	800 N. Research Parkway Building 800, 4th Floor, Rm 410
	Oklahoma City, OK 73104
	Office: 405-271-3803 (on campus 13803)
	Email: Matthew-S-Walters@ouhsc.edu

### Sheet: 230 genes (CSEvsUnt,COPD cells)
Gene ID	log2_FC (CSE vs Unt)	q_value	Locus	Strand	Refseq	Gene Name
ACAD8	1.04	0.00863	chr11:134253539-134265852	+	NM_014384	acyl-CoA dehydrogenase family member 8 [Source:HGNC Symbol;Acc:HGNC:87]
ACKR3	-0.88	0.00489	chr2:236569736-236582351	+	NM_020311	atypical chemokine receptor 3 [Source:HGNC Symbol;Acc:HGNC:23692]
ADRB2	1.04	0.00489	chr5:148826592-148828634	+	NM_000024	adrenoceptor beta 2 [Source:HGNC Symbol;Acc:HGNC:286]
AHNAK2	-0.67	0.0235	chr14:104937253-104978357	-	NM_138420	AHNAK nucleoprotein 2 [Source:HGNC Symbol;Acc:HGNC:20125]
AK3	0.63	0.021	chr9:4709555-4742043	-	NM_001199855	adenylate kinase 3 [Source:HGNC Symbol;Acc:HGNC:17376]
ALDH1A3	0.95	0.00863	chr15:100879691-100916625	+	NM_000693	aldehyde dehydrogenase 1 family member A3 [Source:HGNC Symbol;Acc:HGNC:409]
ALDH2	0.73	0.0121	chr12:111766886-111809985	+	NM_000690	aldehyde dehydrogenase 2 family member [Source:HGNC Symbol;Acc:HGNC:404]
ALDH3A1	2.89	0.00489	chr17:19737984-19748433	-	NM_000691	aldehyde dehydrogenase 3 family member A1 [Source:HGNC Symbol;Acc:HGNC:405]
ANKRD1	-1.9	0.00489	chr10:90912099-90921275	-	NM_014391	ankyrin repeat domain 1 [Source:HGNC Symbol;Acc:HGNC:15819]
APOE	-2.34	0.00489	chr19:44905748-44909395	+	NM_000041	apolipoprotein E [Source:HGNC Symbol;Acc:HGNC:613]
AREG	1.15	0.00489	chr4:74445097-74455009	+	NM_001657	amphiregulin [Source:HGNC Symbol;Acc:HGNC:651]
ARHGAP40	1.91	0.026	chr20:38601933-38650652	+	NM_001164431	Rho GTPase activating protein 40 [Source:HGNC Symbol;Acc:HGNC:16226]
B3GNT6	1.29	0.00489	chr11:77034340-77041958	+	NM_138706	UDP-GlcNAc:betaGal beta-1,3-N-acetylglucosaminyltransferase 6 [Source:HGNC Symbol;Acc:HGNC:24141]
BBOX1	-1.3	0.00489	chr11:27040961-27220113	+	NM_003986	gamma-butyrobetaine hydroxylase 1 [Source:HGNC Symbol;Acc:HGNC:964]
BCAS1	1.14	0.00489	chr20:53943539-54070765	-	NM_003657	breast carcinoma amplified sequence 1 [Source:HGNC Symbol;Acc:HGNC:974]
BCL2A1	1.19	0.0284	chr15:79960889-79971301	-	NM_004049	BCL2 related protein A1 [Source:HGNC Symbol;Acc:HGNC:991]
BPIFA2	1.3	0.00489	chr20:33168153-33181417	+	NM_080574	BPI fold containing family A member 2 [Source:HGNC Symbol;Acc:HGNC:16203]
C15orf48	1.13	0.00489	chr15:45430528-45433449	+	NM_197955	chromosome 15 open reading frame 48 [Source:HGNC Symbol;Acc:HGNC:29898]
C1orf194	-1	0.0434	chr1:109105950-109113857	-	NM_001122961	chromosome 1 open reading frame 194 [Source:HGNC Symbol;Acc:HGNC:32331]
C9orf152	1.26	0.00489	chr9:110199565-110208133	-	NM_001012993	chromosome 9 open reading frame 152 [Source:HGNC Symbol;Acc:HGNC:31455]
CALML3	-1.47	0.00489	chr10:5514243-5526268	+	NM_005185	calmodulin like 3 [Source:HGNC Symbol;Acc:HGNC:1452]
CAVIN1	-0.66	0.0376	chr17:42402448-42423320	-	NM_012232	caveolae associated protein 1 [Source:HGNC Symbol;Acc:HGNC:9688]
CCL20	1.85	0.00489	chr2:227813841-227817564	+	NM_004591	C-C motif chemokine ligand 20 [Source:HGNC Symbol;Acc:HGNC:10619]
CDC42EP5	1.23	0.0235	chr19:54465024-54473290	-	NM_145057	CDC42 effector protein 5 [Source:HGNC Symbol;Acc:HGNC:17408]
CEACAM5	1.35	0.00489	chr19:41708584-41730421	+	NM_004363	carcinoembryonic antigen related cell adhesion molecule 5 [Source:HGNC Symbol;Acc:HGNC:1817]
CFAP53	-1.29	0.00863	chr18:50227193-50266495	-	NM_145020	cilia and flagella associated protein 53 [Source:HGNC Symbol;Acc:HGNC:26530]
CFB	1.36	0.00489	chr6:31945943-31952084	+	NM_001710	complement factor B [Source:HGNC Symbol;Acc:HGNC:1037]
CLIC5	-1.39	0.00863	chr6:45898452-46080348	-	NM_001114086	chloride intracellular channel 5 [Source:HGNC Symbol;Acc:HGNC:13517]
CLU	-1.55	0.00489	chr8:27596916-27614811	-	NM_001831	clusterin [Source:HGNC Symbol;Acc:HGNC:2095]
COL1A1	-0.75	0.0419	chr17:50184095-50201639	-	NM_000088	collagen type I alpha 1 chain [Source:HGNC Symbol;Acc:HGNC:2197]
COL4A1	-1.42	0.00863	chr13:110148957-110307157	-	NM_001845	collagen type IV alpha 1 chain [Source:HGNC Symbol;Acc:HGNC:2202]
COL4A2	-1.34	0.00489	chr13:110307283-110513026	+	NM_001846	collagen type IV alpha 2 chain [Source:HGNC Symbol;Acc:HGNC:2203]
COL8A1	-2.33	0.00489	chr3:99638595-99796733	+	NM_001850	collagen type VIII alpha 1 chain [Source:HGNC Symbol;Acc:HGNC:2215]
COMP	-3.82	0.0184	chr19:18782772-18791305	-	NM_000095	cartilage oligomeric matrix protein [Source:HGNC Symbol;Acc:HGNC:2227]
CPA4	-0.91	0.0154	chr7:130293133-130324180	+	NM_016352	carboxypeptidase A4 [Source:HGNC Symbol;Acc:HGNC:15740]
CPT1A	0.67	0.0284	chr11:68754619-68841931	-	NM_001031847	carnitine palmitoyltransferase 1A [Source:HGNC Symbol;Acc:HGNC:2328]
CREB3L1	1.46	0.00489	chr11:46277637-46321422	+	NM_052854	cAMP responsive element binding protein 3 like 1 [Source:HGNC Symbol;Acc:HGNC:18856]
CRLF1	-1.67	0.00489	chr19:18593224-18606850	-	NM_004750	cytokine receptor like factor 1 [Source:HGNC Symbol;Acc:HGNC:2364]
CRYM	1.3	0.00489	chr16:21258517-21318591	-	NM_001888	crystallin mu [Source:HGNC Symbol;Acc:HGNC:2418]
CRYZL2P	1.48	0.0419	chr1:178006139-178038007	-	NR_037167	crystallin zeta like 2, pseudogene [Source:HGNC Symbol;Acc:HGNC:52164]
CSF3	3.49	0.00489	chr17:40015360-40017813	+	NM_172220	colony stimulating factor 3 [Source:HGNC Symbol;Acc:HGNC:2438]
CST6	-1	0.00489	chr11:66011990-66013505	+	NM_001323	cystatin E/M [Source:HGNC Symbol;Acc:HGNC:2478]
CSTA	0.65	0.0376	chr3:122325163-122341968	+	NM_005213	cystatin A [Source:HGNC Symbol;Acc:HGNC:2481]
CTSH	-0.74	0.00489	chr15:78921749-78945078	-	NM_004390	cathepsin H [Source:HGNC Symbol;Acc:HGNC:2535]
CXCL1	1.73	0.00489	chr4:73869391-73871302	+	NM_001511	C-X-C motif chemokine ligand 1 [Source:HGNC Symbol;Acc:HGNC:4602]
CXCL2	1.47	0.00489	chr4:74097036-74099280	-	NM_002089	C-X-C motif chemokine ligand 2 [Source:HGNC Symbol;Acc:HGNC:4603]
CXCL3	2.29	0.00489	chr4:74036590-74038773	-	NM_002090	C-X-C motif chemokine ligand 3 [Source:HGNC Symbol;Acc:HGNC:4604]
CXCL5	1.89	0.00489	chr4:73995641-73998729	-	NM_002994	C-X-C motif chemokine ligand 5 [Source:HGNC Symbol;Acc:HGNC:10642]
CXCL6	1.36	0.00489	chr4:73836555-73838760	+	NM_002993	C-X-C motif chemokine ligand 6 [Source:HGNC Symbol;Acc:HGNC:10643]
CXCL8	1.96	0.00489	chr4:73740505-73743716	+	NM_000584	C-X-C motif chemokine ligand 8 [Source:HGNC Symbol;Acc:HGNC:6025]
CYP1A1	6.14	0.00489	chr15:74719541-74725536	-	NM_000499	cytochrome P450 family 1 subfamily A member 1 [Source:HGNC Symbol;Acc:HGNC:2595]
CYP1B1	1.86	0.00489	chr2:38067602-38076181	-	NM_000104	cytochrome P450 family 1 subfamily B member 1 [Source:HGNC Symbol;Acc:HGNC:2597]
CYP2F1	-1.67	0.00489	chr19:41114447-41128376	+	NM_000774	cytochrome P450 family 2 subfamily F member 1 [Source:HGNC Symbol;Acc:HGNC:2632]
CYP4B1	-0.95	0.0184	chr1:46798997-46819349	+	NM_000779	cytochrome P450 family 4 subfamily B member 1 [Source:HGNC Symbol;Acc:HGNC:2644]
CYP51A1	0.64	0.026	chr7:92112148-92180725	-	NM_000786	cytochrome P450 family 51 subfamily A member 1 [Source:HGNC Symbol;Acc:HGNC:2649]
DAPK2	-0.99	0.0154	chr15:63907035-64046322	-	NM_014326	death associated protein kinase 2 [Source:HGNC Symbol;Acc:HGNC:2675]
DEFB4A	3.94	0.0154	chr8:7894564-7896716	+	NM_004942	defensin beta 4A [Source:HGNC Symbol;Acc:HGNC:2767]
DHCR7	0.68	0.0235	chr11:71434410-71448431	-	NM_001163817	7-dehydrocholesterol reductase [Source:HGNC Symbol;Acc:HGNC:2860]
DHRS1	0.6	0.0396	chr14:24290597-24299833	-	NM_001136050	dehydrogenase/reductase 1 [Source:HGNC Symbol;Acc:HGNC:16445]
DUOX2	1.78	0.00489	chr15:45092653-45114161	-	NM_014080	dual oxidase 2 [Source:HGNC Symbol;Acc:HGNC:13273]
EBP	0.77	0.0184	chrX:48521775-48528716	+	NM_006579	EBP cholestenol delta-isomerase [Source:HGNC Symbol;Acc:HGNC:3133]
EDN1	-0.84	0.026	chr6:12290295-12297194	+	NM_001955	endothelin 1 [Source:HGNC Symbol;Acc:HGNC:3176]
EFEMP1	-0.66	0.0235	chr2:55865961-55924163	-	NM_001039348	EGF containing fibulin extracellular matrix protein 1 [Source:HGNC Symbol;Acc:HGNC:3218]
EFNB1	-0.85	0.0434	chrX:68828996-68842163	+	NM_004429	ephrin B1 [Source:HGNC Symbol;Acc:HGNC:3226]
EGR1	-0.93	0.00489	chr5:138465491-138469315	+	NM_001964	early growth response 1 [Source:HGNC Symbol;Acc:HGNC:3238]
EREG	1.06	0.0354	chr4:74365142-74388760	+	NM_001432	epiregulin [Source:HGNC Symbol;Acc:HGNC:3443]
ERN2	0.74	0.0284	chr16:23678821-23713500	-	NM_033266	endoplasmic reticulum to nucleus signaling 2 [Source:HGNC Symbol;Acc:HGNC:16942]
F3	0.86	0.00489	chr1:94529175-94541857	-	NM_001178096	coagulation factor III, tissue factor [Source:HGNC Symbol;Acc:HGNC:3541]
FAM3D	1.26	0.00489	chr3:58633942-58666834	-	NM_138805	family with sequence similarity 3 member D [Source:HGNC Symbol;Acc:HGNC:18665]
FASN	0.76	0.00489	chr17:82078337-82098230	-	NM_004104	fatty acid synthase [Source:HGNC Symbol;Acc:HGNC:3594]
FBLN1	-1	0.00489	chr22:45502838-45601134	+	NM_006485	fibulin 1 [Source:HGNC Symbol;Acc:HGNC:3600]
FCGBP	1.92	0.00489	chr19:39863322-39934626	-	NM_003890	Fc fragment of IgG binding protein [Source:HGNC Symbol;Acc:HGNC:13572]
FDFT1	0.8	0.00489	chr8:11795572-11839309	+	NM_001287742	farnesyl-diphosphate farnesyltransferase 1 [Source:HGNC Symbol;Acc:HGNC:3629]
FLOT1	-0.75	0.021	chr6:30727733-30742676	-	NM_005803	flotillin 1 [Source:HGNC Symbol;Acc:HGNC:3757]
FUT2	0.67	0.0235	chr19:48695970-48705934	+	NM_001097638	fucosyltransferase 2 [Source:HGNC Symbol;Acc:HGNC:4013]
FUT6	0.83	0.0354	chr19:5830625-5839731	-	NM_000150	fucosyltransferase 6 [Source:HGNC Symbol;Acc:HGNC:4017]
GCLC	0.68	0.0284	chr6:53497340-53545129	-	NM_001197115	glutamate-cysteine ligase catalytic subunit [Source:HGNC Symbol;Acc:HGNC:4311]
GJA1	-0.69	0.021	chr6:121435576-121449744	+	NM_000165	gap junction protein alpha 1 [Source:HGNC Symbol;Acc:HGNC:4274]
GPC1	-0.63	0.0495	chr2:240435697-240468078	+	NM_002081	glypican 1 [Source:HGNC Symbol;Acc:HGNC:4449]
GPCPD1	0.81	0.00489	chr20:5544433-5611026	-	NM_019593	glycerophosphocholine phosphodiesterase 1 [Source:HGNC Symbol;Acc:HGNC:26957]
GPNMB	-3.27	0.00489	chr7:23246696-23275110	+	NM_002510	glycoprotein nmb [Source:HGNC Symbol;Acc:HGNC:4462]
GRIP2	1.3	0.00489	chr3:14402575-14540343	-	NM_001080423	glutamate receptor interacting protein 2 [Source:HGNC Symbol;Acc:HGNC:23841]
GXYLT2	-0.95	0.00489	chr3:72888233-72975371	+	NM_001080393	glucoside xylosyltransferase 2 [Source:HGNC Symbol;Acc:HGNC:33383]
HCAR2	-1.12	0.00863	chr12:122701292-122703357	-	NM_177551	hydroxycarboxylic acid receptor 2 [Source:HGNC Symbol;Acc:HGNC:24827]
HCFC1R1	-1.12	0.00489	chr16:3022619-3027755	-	NM_001308070	host cell factor C1 regulator 1 [Source:HGNC Symbol;Acc:HGNC:21198]
HGD	1.3	0.0376	chr3:120628167-120682571	-	NM_000187	homogentisate 1,2-dioxygenase [Source:HGNC Symbol;Acc:HGNC:4892]
HIST1H1C	-0.92	0.00489	chr6:26055739-26056471	-	NM_005319	histone cluster 1 H1 family member c [Source:HGNC Symbol;Acc:HGNC:4716]
HIST1H2BD	-1.46	0.00489	chr6:26158120-26171348	+	NM_138720	histone cluster 1 H2B family member d [Source:HGNC Symbol;Acc:HGNC:4747]
HMGCR	0.74	0.00489	chr5:75337167-75362101	+	NM_001130996	3-hydroxy-3-methylglutaryl-CoA reductase [Source:HGNC Symbol;Acc:HGNC:5006]
HMGCS1	0.97	0.00489	chr5:43287469-43313512	-	NM_002130	3-hydroxy-3-methylglutaryl-CoA synthase 1 [Source:HGNC Symbol;Acc:HGNC:5007]
HSD17B2	0.7	0.0434	chr16:82035252-82098534	+	NM_002153	hydroxysteroid 17-beta dehydrogenase 2 [Source:HGNC Symbol;Acc:HGNC:5211]
ID2	-0.74	0.00489	chr2:8681982-8684453	+	NM_002166	inhibitor of DNA binding 2 [Source:HGNC Symbol;Acc:HGNC:5361]
ID3	-0.81	0.00489	chr1:23557929-23559794	-	NM_002167	inhibitor of DNA binding 3, HLH protein [Source:HGNC Symbol;Acc:HGNC:5362]
IDI1	0.68	0.026	chr10:1018906-1049121	-	NM_004508	isopentenyl-diphosphate delta isomerase 1 [Source:HGNC Symbol;Acc:HGNC:5387]
IFI6	-1.06	0.00489	chr1:27666060-27672213	-	NM_002038	interferon alpha inducible protein 6 [Source:HGNC Symbol;Acc:HGNC:4054]
IFITM1	-0.69	0.0419	chr11:313990-315272	+	NM_003641	interferon induced transmembrane protein 1 [Source:HGNC Symbol;Acc:HGNC:5412]
IGFBP2	-0.81	0.00489	chr2:216633403-216664435	+	NM_000597	insulin like growth factor binding protein 2 [Source:HGNC Symbol;Acc:HGNC:5471]
IGFBP6	-0.87	0.0154	chr12:53097651-53102344	+	NM_002178	insulin like growth factor binding protein 6 [Source:HGNC Symbol;Acc:HGNC:5475]
IL17C	2.51	0.00863	chr16:88638592-88640474	+	NM_013278	interleukin 17C [Source:HGNC Symbol;Acc:HGNC:5983]
IL19	2.49	0.00489	chr1:206798869-206842981	+	NM_153758	interleukin 19 [Source:HGNC Symbol;Acc:HGNC:5990]
IL1A	0.99	0.00863	chr2:112773914-112785394	-	NM_000575	interleukin 1 alpha [Source:HGNC Symbol;Acc:HGNC:5991]
IL1B	2.54	0.00489	chr2:112829759-112836779	-	NM_000576	interleukin 1 beta [Source:HGNC Symbol;Acc:HGNC:5992]
IL1RN	0.73	0.00489	chr2:113117892-113134016	+	NM_000577	interleukin 1 receptor antagonist [Source:HGNC Symbol;Acc:HGNC:6000]
INHBB	-0.76	0.0376	chr2:120346142-120351807	+	NM_002193	inhibin subunit beta B [Source:HGNC Symbol;Acc:HGNC:6067]
INPP5D	-1.22	0.00489	chr2:233059966-233207903	+	NM_001017915	inositol polyphosphate-5-phosphatase D [Source:HGNC Symbol;Acc:HGNC:6079]
IRAK3	1.28	0.00489	chr12:66189197-66254614	+	NM_007199	interleukin 1 receptor associated kinase 3 [Source:HGNC Symbol;Acc:HGNC:17020]
JDP2	-0.91	0.0235	chr14:75427805-75472701	+	NM_001135047	Jun dimerization protein 2 [Source:HGNC Symbol;Acc:HGNC:17546]
KLK7	-1.28	0.0235	chr19:50976478-50984064	-	NM_005046	kallikrein related peptidase 7 [Source:HGNC Symbol;Acc:HGNC:6368]
KRT14	0.65	0.0419	chr17:41582278-41586895	-	NM_000526	keratin 14 [Source:HGNC Symbol;Acc:HGNC:6416]
KRT15	-1.63	0.00489	chr17:41513744-41519018	-	NM_002275	keratin 15 [Source:HGNC Symbol;Acc:HGNC:6421]
KRT6B	1.21	0.00489	chr12:52446650-52452126	-	NM_005555	keratin 6B [Source:HGNC Symbol;Acc:HGNC:6444]
KYNU	1.32	0.00489	chr2:142877625-143042316	+	NM_001199241	kynureninase [Source:HGNC Symbol;Acc:HGNC:6469]
LCN2	1.57	0.00489	chr9:128149452-128153455	+	NM_005564	lipocalin 2 [Source:HGNC Symbol;Acc:HGNC:6526]
LDLRAD1	-0.89	0.026	chr1:54007297-54018186	-	NM_001276393	low density lipoprotein receptor class A domain containing 1 [Source:HGNC Symbol;Acc:HGNC:32069]
LINC01503	-0.79	0.0495	chr9:129336922-129347477	+	NR_120685	long intergenic non-protein coding RNA 1503 [Source:HGNC Symbol;Acc:HGNC:51184]
LOXL4	-0.89	0.00489	chr10:98247685-98268250	-	NM_032211	lysyl oxidase like 4 [Source:HGNC Symbol;Acc:HGNC:17171]
LYN	0.75	0.00489	chr8:55879826-56012447	+	NM_001111097	LYN proto-oncogene, Src family tyrosine kinase [Source:HGNC Symbol;Acc:HGNC:6735]
LYPD3	0.84	0.0455	chr19:43460793-43465679	-	NM_014400	LY6/PLAUR domain containing 3 [Source:HGNC Symbol;Acc:HGNC:24880]
MAP2	-1.17	0.0284	chr2:209424046-209734110	+	NM_001039538	microtubule associated protein 2 [Source:HGNC Symbol;Acc:HGNC:6839]
MAP7D2	-2.14	0.00489	chrX:20006712-20116996	-	NM_152780	MAP7 domain containing 2 [Source:HGNC Symbol;Acc:HGNC:25899]
ME1	0.85	0.0184	chr6:83210390-83431219	-	NM_002395	malic enzyme 1 [Source:HGNC Symbol;Acc:HGNC:6983]
MFGE8	-0.75	0.026	chr15:88898682-88913469	-	NM_001310319	milk fat globule-EGF factor 8 protein [Source:HGNC Symbol;Acc:HGNC:7036]
MFSD2A	1.14	0.0354	chr1:39955111-39969968	+	NM_001136493	major facilitator superfamily domain containing 2A [Source:HGNC Symbol;Acc:HGNC:25897]
MIR22HG	0.72	0.0495	chr17:1711503-1716272	-	NR_028505	MIR22 host gene [Source:HGNC Symbol;Acc:HGNC:28219]
MMP10	-1.11	0.00489	chr11:102770501-102780628	-	NM_002425	matrix metallopeptidase 10 [Source:HGNC Symbol;Acc:HGNC:7156]
MRC2	-0.67	0.0476	chr17:62627400-62693601	+	NM_006039	mannose receptor C type 2 [Source:HGNC Symbol;Acc:HGNC:16875]
MSMB	1.84	0.0495	chr10:46033304-46046269	-	NM_002443	microseminoprotein beta [Source:HGNC Symbol;Acc:HGNC:7372]
MSMO1	0.85	0.00489	chr4:165327665-165343162	+	NM_006745	methylsterol monooxygenase 1 [Source:HGNC Symbol;Acc:HGNC:10545]
MUC5B	1.33	0.00489	chr11:1223064-1262176	+	NM_002458	mucin 5B, oligomeric mucus/gel-forming [Source:HGNC Symbol;Acc:HGNC:7516]
MXRA5	-1.37	0.00489	chrX:3308565-3346643	-	NM_015419	matrix remodeling associated 5 [Source:HGNC Symbol;Acc:HGNC:7539]
MYEOV	1.22	0.0121	chr11:69294137-69297287	+	NM_001293291	myeloma overexpressed [Source:HGNC Symbol;Acc:HGNC:7563]
MYLK	-1.31	0.00489	chr3:123585512-123884302	-	NM_053032	myosin light chain kinase [Source:HGNC Symbol;Acc:HGNC:7590]
NAMPT	0.84	0.00489	chr7:106248285-106285192	-	NM_005746	nicotinamide phosphoribosyltransferase [Source:HGNC Symbol;Acc:HGNC:30092]
NCOA7	0.86	0.00489	chr6:125781160-125932030	+	NM_001199620	nuclear receptor coactivator 7 [Source:HGNC Symbol;Acc:HGNC:21081]
NGFR	-3.07	0.00489	chr17:49495292-49574064	+	NM_002507	nerve growth factor receptor [Source:HGNC Symbol;Acc:HGNC:7809]
NOTCH1	-0.84	0.0184	chr9:136494443-136545786	-	NM_017617	notch receptor 1 [Source:HGNC Symbol;Acc:HGNC:7881]
NPC2	-0.7	0.0121	chr14:74479939-74493381	-	NM_006432	NPC intracellular cholesterol transporter 2 [Source:HGNC Symbol;Acc:HGNC:14537]
NQO1	1.14	0.00489	chr16:69709400-69726668	-	NM_000903	NAD(P)H quinone dehydrogenase 1 [Source:HGNC Symbol;Acc:HGNC:2874]
NR2F1	-0.93	0.0455	chr5:93583336-93594609	+	NM_005654	nuclear receptor subfamily 2 group F member 1 [Source:HGNC Symbol;Acc:HGNC:7975]
OLFML2A	-1.04	0.0121	chr9:124777157-124814891	+	NM_182487	olfactomedin like 2A [Source:HGNC Symbol;Acc:HGNC:27270]
OLMALINC	-1.34	0.00863	chr10:100373575-100388354	+	NR_026762	oligodendrocyte maturation-associated long intergenic non-coding RNA [Source:HGNC Symbol;Acc:HGNC:28060]
PALM	-0.97	0.0419	chr19:708952-748330	+	NM_001040134	paralemmin [Source:HGNC Symbol;Acc:HGNC:8594]
PARM1	1.16	0.0184	chr4:74933074-75050115	+	NM_015393	prostate androgen-regulated mucin-like protein 1 [Source:HGNC Symbol;Acc:HGNC:24536]
PCDH7	-1.02	0.00489	chr4:30720407-31146801	+	NM_032456	protocadherin 7 [Source:HGNC Symbol;Acc:HGNC:8659]
PDGFC	-0.84	0.00489	chr4:156761610-156971394	-	NM_016205	platelet derived growth factor C [Source:HGNC Symbol;Acc:HGNC:8801]
PDZK1IP1	1.14	0.00489	chr1:47183588-47190099	-	NM_005764	PDZK1 interacting protein 1 [Source:HGNC Symbol;Acc:HGNC:16887]
PGD	0.71	0.00489	chr1:10398991-10420511	+	NM_002631	phosphogluconate dehydrogenase [Source:HGNC Symbol;Acc:HGNC:8891]
PGLYRP4	2.01	0.00489	chr1:153330120-153348841	-	NM_020393	peptidoglycan recognition protein 4 [Source:HGNC Symbol;Acc:HGNC:30015]
PI3	2.77	0.00489	chr20:45174898-45176544	+	NM_002638	peptidase inhibitor 3 [Source:HGNC Symbol;Acc:HGNC:8947]
PIK3R1	-0.88	0.00489	chr5:68215755-68301821	+	NM_181523	phosphoinositide-3-kinase regulatory subunit 1 [Source:HGNC Symbol;Acc:HGNC:8979]
PIP	-0.73	0.00489	chr7:143132080-143139741	+	NM_002652	prolactin induced protein [Source:HGNC Symbol;Acc:HGNC:8993]
PLA2R1	1.16	0.0476	chr2:159940748-160062615	-	NM_007366	phospholipase A2 receptor 1 [Source:HGNC Symbol;Acc:HGNC:9042]
PLEKHA4	-1.17	0.0376	chr19:48837096-48868627	-	NM_001161354	pleckstrin homology domain containing A4 [Source:HGNC Symbol;Acc:HGNC:14339]
PTGES	0.94	0.00489	chr9:129738335-129753065	-	NM_004878	prostaglandin E synthase [Source:HGNC Symbol;Acc:HGNC:9599]
PTPRN2	1.19	0.026	chr7:157539051-158587802	-	NM_130843	protein tyrosine phosphatase receptor type N2 [Source:HGNC Symbol;Acc:HGNC:9677]
RAB37	1.49	0.00489	chr17:74671116-74747335	+	NM_175738	RAB37, member RAS oncogene family [Source:HGNC Symbol;Acc:HGNC:30268]
RAB3D	0.72	0.00489	chr19:11296138-11339668	-	NM_004283	RAB3D, member RAS oncogene family [Source:HGNC Symbol;Acc:HGNC:9779]
RBM3	1.91	0.00489	chrX:48574352-48581165	+	NM_006743	RNA binding motif protein 3 [Source:HGNC Symbol;Acc:HGNC:9900]
RDH10	0.64	0.0121	chr8:73294601-73356461	+	NM_172037	retinol dehydrogenase 10 [Source:HGNC Symbol;Acc:HGNC:19975]
RHCG	2.27	0.00489	chr15:89471408-89496613	-	NM_016321	Rh family C glycoprotein [Source:HGNC Symbol;Acc:HGNC:18140]
RNF145	0.89	0.00489	chr5:159157408-159210053	-	NM_001199383	ring finger protein 145 [Source:HGNC Symbol;Acc:HGNC:20853]
RNU5B-1	-Inf	0.0396	chr15:65304676-65304793	+	NR_002757	RNA, U5B small nuclear 1 [Source:HGNC Symbol;Acc:HGNC:10212]
RSPH1	-0.96	0.0154	chr21:42472485-42496354	-	NM_001286506	radial spoke head component 1 [Source:HGNC Symbol;Acc:HGNC:12371]
S100A12	2.17	0.00489	chr1:153373707-153375599	-	NM_005621	S100 calcium binding protein A12 [Source:HGNC Symbol;Acc:HGNC:10489]
S100A14	0.6	0.0434	chr1:153614255-153616332	-	NM_020672	S100 calcium binding protein A14 [Source:HGNC Symbol;Acc:HGNC:18901]
S100A7	4.02	0.00489	chr1:153457743-153460661	-	NM_002963	S100 calcium binding protein A7 [Source:HGNC Symbol;Acc:HGNC:10497]
S100A8	2.27	0.00489	chr1:153390031-153391188	-	NM_002964	S100 calcium binding protein A8 [Source:HGNC Symbol;Acc:HGNC:10498]
S100A9	1.19	0.00489	chr1:153357853-153361027	+	NM_002965	S100 calcium binding protein A9 [Source:HGNC Symbol;Acc:HGNC:10499]
S100P	1.2	0.00489	chr4:6693838-6697170	+	NM_005980	S100 calcium binding protein P [Source:HGNC Symbol;Acc:HGNC:10504]
SAA1	1.54	0.00489	chr11:18266260-18269976	+	NM_001178006	serum amyloid A1 [Source:HGNC Symbol;Acc:HGNC:10513]
SAA2	1.57	0.00489	chr11:18231354-18248674	-	NM_001127380	serum amyloid A2 [Source:HGNC Symbol;Acc:HGNC:10514]
SAT1	0.94	0.00489	chrX:23783157-23786223	+	NM_002970	spermidine/spermine N1-acetyltransferase 1 [Source:HGNC Symbol;Acc:HGNC:10540]
SCARA3	-1.68	0.00489	chr8:27634059-27676769	+	NM_016240	scavenger receptor class A member 3 [Source:HGNC Symbol;Acc:HGNC:19000]
SCGB1A1	-2.04	0.00489	chr11:62419034-62423206	+	NM_003357	secretoglobin family 1A member 1 [Source:HGNC Symbol;Acc:HGNC:12523]
SEPP1	-1.33	0.00489	chr5:42756817-42811922	-	NM_001093726	selenoprotein P [Source:HGNC Symbol;Acc:HGNC:10751]
SERPINB13	0.74	0.0184	chr18:63587299-63599199	+	NM_012397	serpin family B member 13 [Source:HGNC Symbol;Acc:HGNC:8944]
SERPINB2	1.11	0.00489	chr18:63887704-63903890	+	NM_001143818	serpin family B member 2 [Source:HGNC Symbol;Acc:HGNC:8584]
SERPINB3	0.97	0.00489	chr18:63655196-63661963	-	NM_006919	serpin family B member 3 [Source:HGNC Symbol;Acc:HGNC:10569]
SERPINB4	1.27	0.00489	chr18:63637258-63644319	-	NM_002974	serpin family B member 4 [Source:HGNC Symbol;Acc:HGNC:10570]
SERPINB7	1.44	0.00489	chr18:63753046-63805376	+	NM_001040147	serpin family B member 7 [Source:HGNC Symbol;Acc:HGNC:13902]
SGSH	0.89	0.0476	chr17:80169991-80220400	-	NM_000199	N-sulfoglucosamine sulfohydrolase [Source:HGNC Symbol;Acc:HGNC:10818]
SLC11A2	0.7	0.026	chr12:50979782-51028275	-	NM_001174127	solute carrier family 11 member 2 [Source:HGNC Symbol;Acc:HGNC:10908]
SLC12A2	0.63	0.0376	chr5:128083790-128189688	+	NM_001256461	solute carrier family 12 member 2 [Source:HGNC Symbol;Acc:HGNC:10911]
SLC16A14	0.67	0.0235	chr2:230034973-230068999	-	NM_152527	solute carrier family 16 member 14 [Source:HGNC Symbol;Acc:HGNC:26417]
SLC22A17	-1.88	0.0376	chr14:23346310-23352912	-	NM_016609	solute carrier family 22 member 17 [Source:HGNC Symbol;Acc:HGNC:23095]
SLC26A11	1.02	0.0235	chr17:80220400-80253509	+	NM_001166349	solute carrier family 26 member 11 [Source:HGNC Symbol;Acc:HGNC:14471]
SLC26A4	3.2	0.00489	chr7:107656515-107717807	+	NM_000441	solute carrier family 26 member 4 [Source:HGNC Symbol;Acc:HGNC:8818]
SLC39A8	1.64	0.00489	chr4:102251040-102345498	-	NM_001135147	solute carrier family 39 member 8 [Source:HGNC Symbol;Acc:HGNC:20862]
SLC5A5	0.69	0.026	chr19:17871972-17895174	+	NM_000453	solute carrier family 5 member 5 [Source:HGNC Symbol;Acc:HGNC:11040]
SLC6A14	1.79	0.00489	chrX:116436578-116461458	+	NM_007231	solute carrier family 6 member 14 [Source:HGNC Symbol;Acc:HGNC:11047]
SLC7A11	1.38	0.00489	chr4:138027422-138242349	-	NM_014331	solute carrier family 7 member 11 [Source:HGNC Symbol;Acc:HGNC:11059]
SNORD13	1.01	0.0434	chr8:33513474-33513578	+	NR_003041	small nucleolar RNA, C/D box 13 [Source:HGNC Symbol;Acc:HGNC:32711]
SOD2	0.7	0.0121	chr6:159679115-159693321	-	NM_001024466	superoxide dismutase 2 [Source:HGNC Symbol;Acc:HGNC:11180]
SORL1	0.64	0.0455	chr11:121452202-121633762	+	NM_003105	sortilin related receptor 1 [Source:HGNC Symbol;Acc:HGNC:11185]
SPARC	-1.19	0.00489	chr5:151661095-151687907	-	NM_001309444	secreted protein acidic and cysteine rich [Source:HGNC Symbol;Acc:HGNC:11219]
SPDEF	1.54	0.00489	chr6:34537801-34556333	-	NM_012391	SAM pointed domain containing ETS transcription factor [Source:HGNC Symbol;Acc:HGNC:17257]
SPINK5	1.02	0.00489	chr5:148063971-148137362	+	NM_006846	serine peptidase inhibitor, Kazal type 5 [Source:HGNC Symbol;Acc:HGNC:15464]
SPOCK1	-0.78	0.0284	chr5:136975297-137499329	-	NM_004598	SPARC (osteonectin), cwcv and kazal like domains proteoglycan 1 [Source:HGNC Symbol;Acc:HGNC:11251]
SPON2	-1.48	0.00489	chr4:1166932-1208962	-	NM_001199021	spondin 2 [Source:HGNC Symbol;Acc:HGNC:11253]
SPRR1A	1.96	0.00489	chr1:152984087-152985814	+	NM_001199828	small proline rich protein 1A [Source:HGNC Symbol;Acc:HGNC:11259]
SPRR1B	1.83	0.00489	chr1:153031202-153032900	+	NM_003125	small proline rich protein 1B [Source:HGNC Symbol;Acc:HGNC:11260]
SPRR2A	1.43	0.00489	chr1:153056119-153057512	-	NM_005988	small proline rich protein 2A [Source:HGNC Symbol;Acc:HGNC:11261]
SPRR3	2.47	0.00489	chr1:153001746-153003856	+	NM_005416	small proline rich protein 3 [Source:HGNC Symbol;Acc:HGNC:11268]
SQRDL	0.62	0.0354	chr15:45631147-45691294	+	NM_001271213	sulfide quinone oxidoreductase [Source:HGNC Symbol;Acc:HGNC:20390]
STATH	1.15	0.0121	chr4:69995930-70002456	+	NM_003154	statherin [Source:HGNC Symbol;Acc:HGNC:11369]
TENT5A	-0.72	0.0184	chr6:81745729-81752711	-	NM_017633	terminal nucleotidyltransferase 5A [Source:HGNC Symbol;Acc:HGNC:18345]
TF	-0.72	0.0307	chr3:133746132-133779006	+	NM_001063	transferrin [Source:HGNC Symbol;Acc:HGNC:11740]
TIPARP	0.68	0.0354	chr3:156673170-156706768	+	NM_015508	TCDD inducible poly(ADP-ribose) polymerase [Source:HGNC Symbol;Acc:HGNC:23696]
TM7SF3	-0.64	0.0235	chr12:26971570-27014406	-	NM_016551	transmembrane 7 superfamily member 3 [Source:HGNC Symbol;Acc:HGNC:23049]
TMEM37	-0.98	0.00489	chr2:119431869-119438520	+	NM_183240	transmembrane protein 37 [Source:HGNC Symbol;Acc:HGNC:18216]
TMEM45B	1.23	0.00489	chr11:129815845-129860003	+	NM_138788	transmembrane protein 45B [Source:HGNC Symbol;Acc:HGNC:25194]
TNFAIP2	1.56	0.00489	chr14:103126326-103137439	+	NM_006291	TNF alpha induced protein 2 [Source:HGNC Symbol;Acc:HGNC:11895]
TNIP3	2.56	0.0376	chr4:121131408-121227466	-	NM_001128843	TNFAIP3 interacting protein 3 [Source:HGNC Symbol;Acc:HGNC:19315]
TNS1	-1.19	0.00863	chr2:217799788-217944073	-	NM_022648	tensin 1 [Source:HGNC Symbol;Acc:HGNC:11973]
TPCN1	0.67	0.0307	chr12:113221437-113298584	+	NM_017901	two pore segment channel 1 [Source:HGNC Symbol;Acc:HGNC:18182]
TPP1	-0.68	0.026	chr11:6612765-6619461	-	NM_000391	tripeptidyl peptidase 1 [Source:HGNC Symbol;Acc:HGNC:2073]
TSPAN8	2.28	0.0333	chr12:71125096-71157999	-	NM_004616	tetraspanin 8 [Source:HGNC Symbol;Acc:HGNC:11855]
TUBA1A	-0.64	0.0307	chr12:49184794-49189324	-	NM_001270399	tubulin alpha 1a [Source:HGNC Symbol;Acc:HGNC:20766]
TXN	0.71	0.00489	chr9:110243811-110256640	-	NM_001244938	thioredoxin [Source:HGNC Symbol;Acc:HGNC:12435]
UGT1A6	1.32	0.00489	chr2:233617644-233773305	+	NM_205862	UDP glucuronosyltransferase family 1 member A6 [Source:HGNC Symbol;Acc:HGNC:12538]
VIM	-1.23	0.00489	chr10:17214238-17237593	+	NM_003380	vimentin [Source:HGNC Symbol;Acc:HGNC:12692]
VIPR1	1.44	0.00489	chr3:42489298-42537573	+	NM_001251882	vasoactive intestinal peptide receptor 1 [Source:HGNC Symbol;Acc:HGNC:12694]
VKORC1	-0.68	0.0354	chr16:31090853-31094955	-	NM_206824	vitamin K epoxide reductase complex subunit 1 [Source:HGNC Symbol;Acc:HGNC:23663]
WDR63	-1.19	0.0376	chr1:85062297-85133138	+	NM_001288563	WD repeat domain 63 [Source:HGNC Symbol;Acc:HGNC:30711]
XAF1	-0.83	0.00489	chr17:6755836-6775645	+	NM_017523	XIAP associated factor 1 [Source:HGNC Symbol;Acc:HGNC:30932]
XBP1	0.67	0.0307	chr22:28794559-28800572	-	NM_005080	X-box binding protein 1 [Source:HGNC Symbol;Acc:HGNC:12801]
XDH	1.25	0.00489	chr2:31334321-31414745	-	NM_000379	xanthine dehydrogenase [Source:HGNC Symbol;Acc:HGNC:12805]
ZC3H12A	1.4	0.00489	chr1:37474517-37484377	+	NM_025079	zinc finger CCCH-type containing 12A [Source:HGNC Symbol;Acc:HGNC:26259]
ZG16B	1.07	0.00489	chr16:2830171-2832284	+	NM_145252	zymogen granule protein 16B [Source:HGNC Symbol;Acc:HGNC:30456]
ZNF608	-0.89	0.0154	chr5:124636916-124745112	-	NM_020747	zinc finger protein 608 [Source:HGNC Symbol;Acc:HGNC:29238]
