## Supplemental File E4 for "Cigarette Smoke Activates NOTCH3 to Promote Goblet Cell Differentiation in Human Airway Epithelial Cells"

### Sheet: Manuscript details
Title:	Cigarette Smoke Activates NOTCH3 to Promote Goblet Cell Differentiation in Human Airway Epithelial Cells
Authors:	Manish Bodas1, Andrew R. Moore1, Bharathiraja Subramaniyan1, Constantin Georgescu2, Jonathan D. Wren2, Willard M. Freeman2, Brent R. Brown1, Jordan P. Metcalf1, and Matthew S. Walters1#
Affiliations:	1Department of Medicine, Section of Pulmonary, Critical Care & Sleep Medicine, University of Oklahoma Health Sciences Center
	2Genes & Human Disease Research Program, Oklahoma Medical Research Foundation
#Correspondence:	Dr. Matthew S Walters
	Assistant Professor
	800 N. Research Parkway Building 800, 4th Floor, Rm 410
	Oklahoma City, OK 73104
	Office: 405-271-3803 (on campus 13803)
	Email: Matthew-S-Walters@ouhsc.edu

### Sheet: Top50 IPA pathways (COPD cells)
Ingenuity Canonical Pathways	-log(p-value)	Ratio	z-score	Molecules
Role of IL-17A in Psoriasis	16.6	0.769	#NUM!	CCL20,CXCL1,CXCL3,CXCL5,CXCL6,CXCL8,DEFB4A/DEFB4B,S100A7,S100A8,S100A9
LXR/RXR Activation	9.4	0.116	-1.265	APOE,CLU,CYP51A1,FASN,FDFT1,HMGCR,IL1A,IL1B,IL1RN,NGFR,S100A8,SAA1,SAA2,TF
Superpathway of Cholesterol Biosynthesis	9.29	0.32	2.828	CYP51A1,DHCR7,EBP,FDFT1,HMGCR,HMGCS1,IDI1,MSMO1
Granulocyte Adhesion and Diapedesis	6.97	0.0823	#NUM!	CCL20,CSF3,CXCL1,CXCL2,CXCL3,CXCL5,CXCL6,CXCL8,IL1A,IL1B,IL1RN,MMP10,NGFR
Cholesterol Biosynthesis I	6.65	0.417	2.236	CYP51A1,DHCR7,EBP,FDFT1,MSMO1
Cholesterol Biosynthesis II (via 24,25-dihydrolanosterol)	6.65	0.417	2.236	CYP51A1,DHCR7,EBP,FDFT1,MSMO1
Cholesterol Biosynthesis III (via Desmosterol)	6.65	0.417	2.236	CYP51A1,DHCR7,EBP,FDFT1,MSMO1
Differential Regulation of Cytokine Production in Intestinal Epithelial Cells by IL-17A and IL-17F	6.62	0.273	#NUM!	CSF3,CXCL1,DEFB4A/DEFB4B,IL1A,IL1B,LCN2
Atherosclerosis Signaling	6.49	0.0924	#NUM!	APOE,CLU,COL1A1,CXCL8,F3,IL1A,IL1B,IL1RN,PDGFC,PLA2R1,S100A8
IL-17A Signaling in Airway Cells	6.08	0.133	1.342	CCL20,CXCL1,CXCL3,CXCL5,CXCL6,DEFB4A/DEFB4B,IL19,PIK3R1
Role of IL-17A in Arthritis	5.42	0.135	#NUM!	CCL20,CXCL1,CXCL3,CXCL5,CXCL6,CXCL8,PIK3R1
Estrogen Biosynthesis	5.13	0.158	0.816	CYP1A1,CYP1B1,CYP2F1,CYP4B1,CYP51A1,HSD17B2
Aryl Hydrocarbon Receptor Signaling	5.02	0.073	2	ALDH1A3,ALDH2,ALDH3A1,CYP1A1,CYP1B1,IL1A,IL1B,NCOA7,NQO1,NR2F1
Agranulocyte Adhesion and Diapedesis	5.02	0.0655	#NUM!	CCL20,CXCL1,CXCL2,CXCL3,CXCL5,CXCL6,CXCL8,IL1A,IL1B,IL1RN,MMP10
Bupropion Degradation	4.97	0.208	0.447	CYP1A1,CYP1B1,CYP2F1,CYP4B1,CYP51A1
Hepatic Fibrosis / Hepatic Stellate Cell Activation	4.78	0.0618	#NUM!	COL1A1,COL4A1,COL4A2,COL8A1,CXCL3,CXCL8,EDN1,IL1A,IL1B,NGFR,PDGFC
Acetone Degradation I (to Methylglyoxal)	4.62	0.179	0.447	CYP1A1,CYP1B1,CYP2F1,CYP4B1,CYP51A1
FXR/RXR Activation	4.53	0.072	#NUM!	APOE,CLU,FASN,IL1A,IL1B,IL1RN,SAA1,SAA2,TF
Nicotine Degradation III	4.53	0.125	0.816	CYP1A1,CYP1B1,CYP2F1,CYP4B1,CYP51A1,UGT1A6
Melatonin Degradation I	4.37	0.118	0.816	CYP1A1,CYP1B1,CYP2F1,CYP4B1,CYP51A1,UGT1A6
Putrescine Degradation III	4.29	0.235	2	ALDH1A3,ALDH2,ALDH3A1,SAT1
Nicotine Degradation II	4.23	0.111	0.816	CYP1A1,CYP1B1,CYP2F1,CYP4B1,CYP51A1,UGT1A6
Acute Phase Response Signaling	4.17	0.0581	1.89	CFB,IL1A,IL1B,IL1RN,NGFR,PIK3R1,SAA1,SAA2,SOD2,TF
Superpathway of Melatonin Degradation	4.14	0.107	0.816	CYP1A1,CYP1B1,CYP2F1,CYP4B1,CYP51A1,UGT1A6
Role of IL-17F in Allergic Inflammatory Airway Diseases	3.91	0.128	2.236	CXCL1,CXCL5,CXCL6,CXCL8,IL1B
LPS/IL-1 Mediated Inhibition of RXR Function	3.49	0.0481	0	ALDH1A3,ALDH2,ALDH3A1,APOE,CPT1A,HMGCS1,IL1A,IL1B,IL1RN,NGFR
Mevalonate Pathway I	3.4	0.25	#NUM!	HMGCR,HMGCS1,IDI1
Role of Cytokines in Mediating Communication between Immune Cells	3.35	0.098	#NUM!	CSF3,CXCL8,IL1A,IL1B,IL1RN
IL-17 Signaling	3.34	0.0769	#NUM!	CXCL1,CXCL5,CXCL8,DEFB4A/DEFB4B,IL19,PIK3R1
Histamine Degradation	3.29	0.231	#NUM!	ALDH1A3,ALDH2,ALDH3A1
Xenobiotic Metabolism Signaling	3.26	0.0417	#NUM!	ALDH1A3,ALDH2,ALDH3A1,CYP1A1,CYP1B1,GCLC,IL1A,IL1B,NQO1,PIK3R1,UGT1A6
Role of Tissue Factor in Cancer	3.21	0.0614	#NUM!	CXCL1,CXCL8,EGR1,F3,IL1B,LYN,PIK3R1
Oxidative Ethanol Degradation III	3.09	0.2	#NUM!	ALDH1A3,ALDH2,ALDH3A1
Superpathway of Geranylgeranyldiphosphate Biosynthesis I (via Mevalonate)	3.09	0.2	#NUM!	HMGCR,HMGCS1,IDI1
IL-6 Signaling	3.02	0.0569	0.378	COL1A1,CXCL8,IL1A,IL1B,IL1RN,NGFR,PIK3R1
Fatty Acid α-oxidation	3.01	0.188	#NUM!	ALDH1A3,ALDH2,ALDH3A1
Osteoarthritis Pathway	2.96	0.0446	0	CXCL8,IL1B,MMP10,NAMPT,NOTCH1,PDGFC,S100A8,S100A9,SLC39A8
Differential Regulation of Cytokine Production in Macrophages and T Helper Cells by IL-17A and IL-17F	2.93	0.176	#NUM!	CSF3,CXCL1,IL1B
Zymosterol Biosynthesis	2.81	0.4	#NUM!	CYP51A1,MSMO1
Role of Hypercytokinemia/hyperchemokinemia in the Pathogenesis of Influenza	2.8	0.1	#NUM!	CXCL8,IL1A,IL1B,IL1RN
PPAR Signaling	2.8	0.0606	-0.447	IL1A,IL1B,IL1RN,NGFR,NR2F1,PDGFC
Tryptophan Degradation X (Mammalian, via Tryptamine)	2.78	0.158	#NUM!	ALDH1A3,ALDH2,ALDH3A1
Ethanol Degradation IV	2.78	0.158	#NUM!	ALDH1A3,ALDH2,ALDH3A1
Dopamine Degradation	2.59	0.136	#NUM!	ALDH1A3,ALDH2,ALDH3A1
Glucocorticoid Receptor Signaling	2.57	0.0342	#NUM!	ADRB2,CXCL3,CXCL8,IL1B,IL1RN,KRT14,KRT15,KRT6B,PIK3R1,SCGB1A1,VIPR1
GP6 Signaling Pathway	2.53	0.0536	-1.633	COL1A1,COL4A1,COL4A2,COL8A1,LYN,PIK3R1
IL-17A Signaling in Gastric Cells	2.43	0.12	#NUM!	CCL20,CXCL1,CXCL8
Airway Pathology in Chronic Obstructive Pulmonary Disease	2.37	0.25	#NUM!	CXCL3,CXCL8
Superoxide Radicals Degradation	2.37	0.25	#NUM!	NQO1,SOD2
Hematopoiesis from Pluripotent Stem Cells	2.33	0.111	#NUM!	CSF3,CXCL8,IL1A
