## Supplemental File E5 for "Cigarette Smoke Activates NOTCH3 to Promote Goblet Cell Differentiation in Human Airway Epithelial Cells"

### Sheet: Manuscript details
Title:	Cigarette Smoke Activates NOTCH3 to Promote Goblet Cell Differentiation in Human Airway Epithelial Cells
Authors:	Manish Bodas1, Andrew R. Moore1, Bharathiraja Subramaniyan1, Constantin Georgescu2, Jonathan D. Wren2, Willard M. Freeman2, Brent R. Brown1, Jordan P. Metcalf1, and Matthew S. Walters1#
Affiliations:	1Department of Medicine, Section of Pulmonary, Critical Care & Sleep Medicine, University of Oklahoma Health Sciences Center
	2Genes & Human Disease Research Program, Oklahoma Medical Research Foundation
#Correspondence:	Dr. Matthew S Walters
	Assistant Professor
	800 N. Research Parkway Building 800, 4th Floor, Rm 410
	Oklahoma City, OK 73104
	Office: 405-271-3803 (on campus 13803)
	Email: Matthew-S-Walters@ouhsc.edu

### Sheet: Summary
CSE responsive genes shared between NS and COPD cells
AHNAK2
ALDH1A3
ALDH3A1						CSE responsive genes
ANKRD1					NS cells	273
APOE					COPD cells	230
AREG
B3GNT6						125 shared genes
BBOX1
BCAS1
BPIFA2
C9orf152
CAVIN1
CDC42EP5
CEACAM5
CFAP53
CLU
COL1A1
COL4A1
COL4A2
COL8A1
COMP
CPT1A
CREB3L1
CRLF1
CRYM
CST6
CSTA
CXCL3
CXCL5
CYP1A1
CYP1B1
CYP2F1
DAPK2
DUOX2
EDN1
EGR1
ERN2
FAM3D
FCGBP
FUT2
FUT6
GCLC
GJA1
GPNMB
GRIP2
GXYLT2
HCAR2
HCFC1R1
HGD
HIST1H2BD
IFI6
IFITM1
IGFBP2
IL19
IL1B
IL1RN
INPP5D
IRAK3
KRT15
KYNU
LYN
LYPD3
MAP2
ME1
MMP10
MRC2
MSMB
MUC5B
MXRA5
MYEOV
MYLK
NAMPT
NOTCH1
NPC2
NQO1
PARM1
PGD
PI3
PTGES
RAB37
RBM3
RDH10
RHCG
S100A12
S100A14
S100A7
S100A8
S100A9
S100P
SAT1
SCARA3
SCGB1A1
SEPP1
SERPINB13
SERPINB2
SERPINB3
SLC12A2
SLC26A4
SLC5A5
SLC6A14
SLC7A11
SNORD13
SPARC
SPDEF
SPINK5
SPOCK1
SPON2
SPRR1A
SPRR1B
SPRR2A
SPRR3
SQRDL
STATH
TENT5A
TF
TM7SF3
TMEM45B
TNFAIP2
TNS1
TXN
VIM
VIPR1
VKORC1
ZC3H12A
ZG16B
